# Sex-linked markers in an Australian frog *Platyplectrum ornatum* with a small genome and homomorphic sex chromosomes

**DOI:** 10.1101/2022.08.09.503425

**Authors:** Chad Schimeck, Foyez Shams, Ikuo Miura, Simon Clulow, Zuzana Majtanova, Janine Deakin, Tariq Ezaz

## Abstract

Amphibians have highly diverse sex-determining modes leading to a notable interest in vertebrate sex determination and sex chromosome evolution. The identification of sex-determining systems in amphibians, however, is often difficult as a vast majority consist of homomorphic sex chromosomes making them hard to distinguish. In this study, we used Diversity Array Technology sequencing (DArTseq™) to identify the sex-determining system in the ornate burrowing frog from Australia, *Platyplectrum ornatum*. We applied DArTseq™ to 44 individuals, 19 males and 25 females, collected from two locations to develop sex-linked markers. Unexpectedly, these 44 individuals were classified into two distinct population clusters based on our SNP analyses, 36 individuals in cluster-1, and 8 individuals in cluster-2. We then performed sex-linkage analyses separately in each cluster. We identified 35 sex-linked markers from cluster-1, which were all associated with maleness. Therefore, *P. ornatum* cluster-1 is utilising a male heterogametic (XX/XY) sex-determining system. On the other hand, we identified 210 sex-linked markers from cluster-2, of which 89 were male specific, i.e., identifying XX/XY sex determining system and 111 were female specific, i.e., identifying ZZ/ZW sex determining system, suggesting existence of either male or female heterogametic sex determining system in cluster-2. We also performed cytogenetic analyses in 1 male and 1 female from cluster-1; however, we did not detect any visible differentiation between the X and Y sex chromosomes. We also mapped sex-linked markers from the two clusters against the *P. ornatum* genome and our comparative analysis indicated that the sex chromosomes in both clusters shared homologies to chromosome 10 (autosome) of *Rana temporaria* and ZWY sex chromosome of *Xenopus tropicalis*. It is plausible that the cluster-2 has a potential to be either male or female heterogamety in sex determination, requiring further investigation.
