## Supplementary material for "Sex-linked markers in an Australian frog *Platyplectrum ornatum* with a small genome and homomorphic sex chromosomes": Table S1

### Sheet: Sheet1
				Table S1: Sex-linked markers in Cluster-1 of Ornate burrowing frog (Platyplectrum ornatum) of Australia
	No.	Heterozygosity	Number	AlleleID/CloneID	Sequence	Male 1	Male 2	Male 3	Male 4	Male 5	Male 6	Male 7	Male 8	Male 9	Male 10	Male 11	Male 12	Male 13	Male 14	Female 1	Female 2	Female 3	Female 4	Female 5	Female 6	Female 7	Female 8	Female 9	Female 10	Female 11	Female 12	Female 13	Female 14	Female 15	Female 16	Female 17	Female 18	Female 19	Female 20	Female 21	Female 22
SNP	1	heterozygous in male	1	20047577|F|0-8:A>C-8:A>C	TGCAGTCAAATAGGTGGGGGGGCATAGCATAAAGTCAATTACCAAACCTCCCCGCTCCCACCTCTCAGA	2	2	2	2	2	2	2	2	2	2	2	2	2	2	0	0	0	0	0	0	0	0	0	0	0	0	0	0	0	0	0	0	0	0	0	0
	2		2	20064873|F|0-50:G>A-50:G>A	TGCAGAAACAAGGAGGCTGGGTAATTCCATTTACTGCGTACCTTTCTATTGTTCTGAATTGCAGGGGGA	2	2	2	2	2	2	2	2	2	0	2	2	2	2	0	0	0	0	0	0	0	0	0	0	0	0	0	0	0	0	0	0	0	0	0	0
	3		3	100006763|F|0-51:C>A-51:C>A	TGCAGAGCTGACAATCGATGCAGAGAGTGGTGTTACAGGACTGGCCTCTCTCCCCCTTCAGATGTGTGT	2	2	2	2	2	2	2	2	2	1	2	2	2	2	0	0	0	0	0	0	0	0	0	0	0	0	0	0	0	0	0	0	0	0	0	0
	4		4	100018805|F|0-63:G>A-63:G>A	TGCAGTCTAACGCCTCCGTTTTACTACGATGGGACACTATTTCGCCTGCCATTCCGCACAGAAGAAGAA	2	2	2	2	2	2	2	2	2	1	2	2	2	2	0	0	0	0	0	0	0	0	0	0	0	0	0	0	0	0	0	0	0	0	0	0
	5		5	20018295|F|0-14:G>T-14:G>T	TGCAGCCCTCCCCAGGGTCTGCGTCCACGCGGCATG	2	2	2	2	2	2	2	2	2	1	2	2	2	2	0	0	0	0	0	0	0	0	0	0	0	0	0	0	0	0	0	0	0	0	0	0
	6		6	20374672|F|0-10:T>A-10:T>A	TGCAGGTTTGTAAGATCAGTCATGATACGGTGGAATGGTATTGTCACAAATATCATTTTACACGCACAC	2	2	2	2	2	2	2	2	2	-	2	2	2	2	0	0	0	0	0	0	0	0	0	0	0	0	0	0	0	0	0	0	0	0	0	0
	7		7	100033589|F|0-10:A>G-10:A>G	TGCAGTTACTATACAAACGTGTTGTAACACACACTAACAACAAAGTGTGTGATGCAGAGATATGGCCAC	2	2	2	2	2	2	2	2	1	2	2	2	2	2	0	0	0	0	0	0	0	0	0	0	0	0	0	0	0	0	0	0	0	-	0	0
	8		8	100018219|F|0-29:A>C-29:A>C	TGCAGTAGTATTATCAGACATCCCCAGCTATTTCTCATTACCTGCACTCACCAATGGCCTTGTTCTTCT	2	0	2	2	2	2	2	2	2	-	2	2	2	2	0	0	0	0	0	0	-	0	0	0	0	0	0	0	0	0	0	0	0	0	0	0
	9		9	100009647|F|0-56:C>T-56:C>T	TGCAGAGCCCCTGATGATAAGAGAAGAAGCTGCTGTTATACTCATGTTACATAAGCCGGCCATACACTA	2	2	2	2	2	2	2	2	2	-	2	2	0	2	0	0	-	-	0	-	-	0	0	0	0	0	0	0	0	0	0	0	0	0	0	0
	10		10	20374197|F|0-50:C>T-50:C>T	TGCAGTAACCATGTGCCGCTTAGGTTATGAGAGGTCCATCCTCTCCCTCACTGTGCGTTCTGCATCCTC	2	2	2	2	2	2	2	2	2	1	2	2	2	1	1	1	1	1	1	1	1	1	1	1	1	1	1	1	1	1	1	1	1	1	1	1
	11		11	20034721|F|0-15:A>G-15:A>G	TGCAGAGCTGCACCCAAGGATGGCATG	2	2	2	2	2	2	2	2	2	-	2	2	2	2	1	1	1	1	1	1	1	1	1	1	1	1	1	1	1	1	1	1	1	1	1	1
PA	12		12	19942955	TGCAGCAATAGTCCCATGTCTTTCCACCTATTTGCAATTGTTTTTGGGATTAGAAATGACGGTATTCAT	1	1	1	1	1	1	1	1	1	1	1	1	1	1	0	0	0	0	0	0	0	0	0	0	0	0	0	0	0	0	0	0	0	0	0	0
	13		13	19944099	TGCAGCAGGTTCACCTGCATG	1	1	1	1	1	1	1	1	1	1	1	1	1	1	0	0	0	0	0	0	0	0	0	0	0	0	0	0	0	0	0	0	0	0	0	0
	14		14	19990210	TGCAGGCAAACAGTTACTTCAATCTATATAAATCTGGAGCATCTGCATG	1	1	1	1	1	1	1	1	1	1	1	1	1	1	0	0	0	0	0	0	0	0	0	0	0	0	0	0	0	0	0	0	0	0	0	0
	15		15	20042318	TGCAGTAGCCAGGAATAGTATGGGCTAGCTTATTTTGCCTATGGCGATTTAGTGCTAGGTGACAGAAAA	1	1	1	1	1	1	1	1	1	1	1	1	1	1	0	0	0	0	0	0	0	0	0	0	0	0	0	0	0	0	0	0	0	0	0	0
	16		16	20013684	TGCAGCCAGGAAATGTGGTCACTGTCCAACAATGAGCTTGCAGTGTTCATTGTCTAGGACTACAGGGAC	1	1	1	1	1	1	1	1	1	1	1	1	1	1	0	0	0	0	0	0	0	0	0	0	0	0	0	0	0	0	0	0	0	0	0	0
	17		17	100007381	TGCAGTAGTTTAACTCCCGCCTTCTCCGCAAGAGAGATTTTTGGAACAGGGAGATGGAAGAAGAGCTTG	1	1	1	1	1	1	1	1	1	1	1	1	1	1	0	0	0	0	0	0	0	0	0	0	0	0	0	0	0	0	0	0	0	0	0	0
	19		18	20372210	TGCAGCAAGACCTTCCTCTGAATGTCCAGCATG	1	1	1	1	1	1	1	1	1	1	1	1	1	1	0	0	0	0	0	0	0	0	0	-	0	0	0	0	0	0	0	0	0	0	0	0
	18		19	20041122	TGCAGAGATTCATCAAAAATGAAAATTAATTTACTGGTCATTTATGTTGCTCAACAACTGCATG	1	1	1	1	1	1	1	1	1	1	1	1	1	1	0	0	0	0	-	0	1	0	0	1	0	0	0	0	0	0	0	0	0	1	0	0
	20		20	20033217	TGCAGTATGCACGTCTCAGTATGGATCCCGTACACGGAGCAATGCATG	1	1	1	1	1	1	1	1	1	1	1	1	1	1	0	0	0	0	0	0	0	0	0	0	0	0	0	0	0	1	0	0	0	1	0	0
	21		21	20059918	TGCAGTGTACATCTGTGTGCCATGGCGCAGAACATGGTATGGCATG	1	1	1	1	1	1	1	1	1	1	1	1	1	1	0	0	0	0	1	0	0	0	0	1	0	0	0	0	0	1	0	0	0	1	0	0
	22		22	20000810	TGCAGCAAACCTTCATATGTGTAGTTTAGTTATTGTAGGTTAAGTTCAAGGTGAAGTCAGTTTGCTCTA	1	1	1	1	1	1	1	1	1	1	1	1	1	1	0	0	0	0	0	0	1	0	0	0	0	0	0	0	0	0	0	0	0	0	0	0
	24		23	20372175	TGCAGTTTGCCAACACCTGCAATAGAAGATTGCTTTACCCCAATATAAGCCCCCCTCTATGTATAACTA	1	-	1	1	1	1	1	1	1	1	1	1	1	1	0	0	0	0	0	0	0	0	0	0	0	0	0	0	0	0	0	0	0	0	0	0
	23		24	20013281	TGCAGACTGGCGCTTAGGTACCTCTACTTGTACCCTCTTCCTCGCTTGCCAACCCAACCGGTCCCAAGA	1	1	1	1	1	1	1	1	1	1	1	1	-	1	0	0	0	0	0	0	0	0	0	0	0	0	0	0	0	0	0	0	0	0	0	0
	25		25	20017959	TGCAGACCGTGGTATATAGGGTCATTTTCCCTGCATATCCAGGCTGCCTACATTGCATG	1	1	1	1	1	1	1	1	1	1	1	1	1	-	0	0	0	0	0	0	0	1	0	0	0	0	0	0	0	0	0	0	0	0	1	0
	26		26	100001269	TGCAGCCCTAGGGGCCCATTCCCGGATTAGTGACGCTCCACAATAGACATAGGTCCAGAGCTTTTGGGA	1	-	1	1	1	1	1	1	1	1	1	1	1	1	1	0	0	0	0	0	0	0	0	0	0	0	0	0	0	0	0	0	1	1	0	0
	27		27	20094744	TGCAGGGGGCGCCAGAGACTGACGCGTGGTGTCTCCTGTACATTGAGAAGGTCTGTATTGGTATACCTT	-	-	1	1	1	1	1	1	1	1	1	1	1	1	0	0	0	0	0	0	0	0	0	0	0	0	0	0	0	0	0	0	0	0	0	0
	28		28	19944955	TGCAGTTCAGTAAATTTAGACCCAGGTGTCATCCCAGCATG	1	1	1	1	1	1	1	1	1	0	1	1	1	1	1	0	0	0	0	0	0	0	0	0	0	1	0	0	0	0	0	0	1	1	0	0
	29		29	100001965	TGCAGGCTCCGCAACGCTCGCAATCCCTGTGGTCTCACTGGCGTACTGGTAATTATGAAGACACTTTAC	1	0	1	1	1	1	1	1	1	1	1	1	1	1	0	0	0	0	0	0	0	0	0	0	0	0	0	0	0	0	0	0	0	0	0	0
	30		30	100001100	TGCAGCAGGTTACACGGGATGCCTACGAGACATGCCTCTTTTCGGTGCTTTTAGAGTGTGTGAGCTAGT	1	0	1	1	1	1	1	1	1	1	1	1	1	1	0	0	0	0	0	0	0	0	0	0	0	0	0	0	0	0	0	0	0	0	0	0
	31		31	20374847	TGCAGTCTCTGCGTTATCGACTTCTTCTTTATCTTTTCATAAAAAAGTTGGCGTAGTAGCAGCATGAGA	1	1	1	1	1	1	1	1	1	1	1	0	0	1	0	0	0	0	0	0	0	0	0	0	0	0	0	0	0	0	0	0	0	1	1	0
	32		32	100014623	TGCAGGACAGTAGACGGGTATAAGTTCCGGCAAAAACCTTTCAATTGGCTGCTGAGTAGTGGTGATGAT	0	1	1	1	1	1	1	1	1	0	1	1	1	1	1	0	0	0	0	0	0	0	0	0	0	0	0	0	0	0	0	0	1	1	0	0
	33		33	20373703	TGCAGCTCGTGAGAAGTACATGTCCATTACTGTAATGGAGCACCCACAGGAACAGGGCCACGAGAGGCC	1	-	1	1	1	1	1	0	1	1	1	1	1	1	1	0	0	0	0	0	0	0	1	1	0	0	0	0	0	0	0	0	1	0	0	0
	34		34	100002402	TGCAGGTGAATAAAGACTGTCCCACCTTATGACACATACTGTATACTAGAGACCACCATATAATACTGA	-	1	1	1	1	1	1	1	1	1	1	1	0	1	0	0	0	0	0	0	0	0	0	0	0	0	0	0	0	0	0	0	0	0	0	0
	35		35	100017436	TGCAGGTGGGAGTGTATAATGTGCTGAGGATGTGTGTTCAAACTTCACTGTGATCACAGCAGATCAGTA	1	-	1	1	1	1	1	1	1	0	1	1	1	-	0	0	0	0	0	0	0	0	0	0	0	0	0	0	0	0	0	0	0	0	0	0
