## Supplementary material for "Sex-linked markers in an Australian frog *Platyplectrum ornatum* with a small genome and homomorphic sex chromosomes": Table S2

### Sheet: Table S2
			Table S2: Sex-linked markers in the cluster-2 of Platyplectrum ornatum
	No.	Heterozygosity	AlleleID/CloneID	Sequence	Male 1	Male 2	Male 3	Male 4	Male 5	Female 1	Female 2	Female 3
SNP	1	heterozygous in male	20064873|F|0-50:G>A-50:G>A	TGCAGAAACAAGGAGGCTGGGTAATTCCATTTACTGCGTACCTTTCTATTGTTCTGAATTGCAGGGGGA	2	2	2	2	2	0	0	0
	2		100006763|F|0-51:C>A-51:C>A	TGCAGAGCTGACAATCGATGCAGAGAGTGGTGTTACAGGACTGGCCTCTCTCCCCCTTCAGATGTGTGT	2	2	2	2	2	0	0	0
	3		100018805|F|0-63:G>A-63:G>A	TGCAGTCTAACGCCTCCGTTTTACTACGATGGGACACTATTTCGCCTGCCATTCCGCACAGAAGAAGAA	2	2	2	2	2	0	0	0
	4		20018295|F|0-14:G>T-14:G>T	TGCAGCCCTCCCCAGGGTCTGCGTCCACGCGGCATG	2	2	2	2	2	0	0	0
	5		20047577|F|0-8:A>C-8:A>C	TGCAGTCAAATAGGTGGGGGGGCATAGCATAAAGTCAATTACCAAACCTCCCCGCTCCCACCTCTCAGA	2	2	2	2	2	0	0	0
	6		20374672|F|0-10:T>A-10:T>A	TGCAGGTTTGTAAGATCAGTCATGATACGGTGGAATGGTATTGTCACAAATATCATTTTACACGCACAC	2	2	2	2	2	0	0	0
	7		100018219|F|0-29:A>C-29:A>C	TGCAGTAGTATTATCAGACATCCCCAGCTATTTCTCATTACCTGCACTCACCAATGGCCTTGTTCTTCT	2	2	2	2	2	0	0	0
	8		100016333|F|0-37:T>G-37:T>G	TGCAGGGGAGCAAGTATAAACTGTGAAAACAGAATTTTATTTGAGAGGTGAAGTTTTCTAGCTCAACTC	2	2	2	2	2	0	0	0
	9		20094746|F|0-59:G>A-59:G>A	TGCAGGGGGCGCCAGAGACTGACGCATCGTGTCTCCTGTACATTGAAAAGGTCTGTATTGGTATACCTT	2	2	2	2	2	0	0	0
	10		20049438|F|0-29:C>T-29:C>T	TGCAGACTCCTAGCAGGAGGACACTAACACGCTTTGCATG	2	2	2	2	2	0	0	0
	11		20076860|F|0-14:G>A-14:G>A	TGCAGGGGAGGAACGGATAAACTATGACAACAGAATTAGGGTTTAAAGGAGAAGTTTCCTCGTTTCACA	2	2	2	2	2	0	0	0
	12		100007330|F|0-59:A>G-59:A>G	TGCAGAATAACTGTATTTTAGCTACTTCCAGCAGGCCTGGAACAGGACATTTACGGTAGAAAGCCCTCA	2	2	2	2	2	0	0	0
	13		20029804|F|0-31:G>A-31:G>A	TGCAGGCACAACAGGTCTTAGTAAAGGATAAGTTGACTGGTATCCTTGGTCAAGAGGTCGTTCTACCAT	2	2	2	2	2	0	0	0
	14		20022413|F|0-49:C>G-49:C>G	TGCAGCCATGGCACTTAGGATTACATGGAAATCCAACATTGGAATTTCACAGCACCCAGAAACAAACTG	2	2	2	2	2	0	0	0
	15		20081686|F|0-43:G>C-43:G>C	TGCAGAAAAGTAAACATGGAGATATCACCCATAGTAACCAATCGGATTCTAGCTCCATTCACTAGTATA	2	2	2	2	2	0	0	0
	16		100008752|F|0-9:T>A-9:T>A	TGCAGACACTTATTTACGCCCTCCGGCAAAACCAGAACCCTATCATAAAAATGGGGCTTGCACGGAAAG	2	2	2	2	2	0	0	0
	17		100010288|F|0-22:A>G-22:A>G	TGCAGATATATTCCCAATCTATAGTGTCAAAGGCGATCATTGCCCCTATGGAGACACGTTGTGATTTAT	2	2	2	2	2	0	0	0
	18		100025049|F|0-5:C>G-5:C>G	TGCAGCATTGTCATGGCATAGCATG	2	2	2	2	2	0	0	0
	19		20038568|F|0-8:G>T-8:G>T	TGCAGAAAGTTTCTTTTTAATTCATTGCATG	2	2	2	2	2	0	0	0
	20		100027217|F|0-67:T>C-67:T>C	TGCAGACACACAAGGAGAGAGGTTGAAATGATAGAGAGACAGTCACTATTCAGTGGTTTGGATACACTC	2	2	2	2	2	0	0	0
	21		20029128|F|0-14:C>A-14:C>A	TGCAGAGGTATGCACATTGGGGCTCTCCATTGTGTTGTCAAACTATATGTTGCAGCATACTTTAACTGC	2	2	2	2	2	0	0	0
	22		100038546|F|0-7:T>A-7:T>A	TGCAGTTTAGTAAATTTAGCCCAAGGACATGTACAGACCAGACTCTCCAGAGGTTCCAAGGCTGGAATA	2	2	2	2	2	0	0	0
	23		20023183|F|0-20:T>C-20:T>C	TGCAGTCATTGCACTGGATCTAGGCTTATGCCTGGAGGGAGGCAAAGTGCGGCTGTCCAGGTGTTGTCA	2	2	2	2	2	0	0	0
	24		19944735|F|0-25:C>T-25:C>T	TGCAGTACTCGAGGTGTTGTCAAACCAAACTTCACAGCATG	2	2	2	2	2	1	1	1
	25		100012626|F|0-31:C>T-31:C>T	TGCAGCCGGTGAATTTCGGTCTTCAATTCTGCGATCATGTCTGTCCTCCTCGCCACCTCGGATTTCAGT	2	2	2	2	2	1	1	1
	26		20060977|F|0-26:G>A-26:G>A	TGCAGAGTTGGACAGGCTCCGATCAGGACTGGGATAGATTCTCTGCGCATGTTCTCTAGCTCAGCATGA	2	2	2	2	2	1	1	1
	27		20034721|F|0-15:A>G-15:A>G	TGCAGAGCTGCACCCAAGGATGGCATG	2	2	2	2	2	1	1	1
	28		20374197|F|0-50:C>T-50:C>T	TGCAGTAACCATGTGCCGCTTAGGTTATGAGAGGTCCATCCTCTCCCTCACTGTGCGTTCTGCATCCTC	2	2	2	2	2	1	1	1
	29		20000342|F|0-37:T>C-37:T>C	TGCAGCTTTCAGTAGCCGGCTTTTTGAAAATGGAGCGTTCACACTGAGTTTTTCATCACTTTGAGGTAA	2	2	2	2	2	1	1	1
	30		20023456|F|0-54:T>A-54:T>A	TGCAGTTTAGCATAAATGGCATTAGTTGCAAACAGTATTAGAGTTGAGAGATGATGTGTAATAACAGTG	2	2	2	2	2	1	1	1
	31		20071525|F|0-25:A>T-25:A>T	TGCAGCATGGCCACACGGTGCTCAAAGTGGGCCGACATGCATG	2	2	2	2	2	1	1	1
	32		20079012|F|0-15:G>T-15:G>T	TGCAGACGCAATCCCGTTATAAGTCCAGACAATATGACAGCGGGAGCAGCATCCATTCTGTAATTATGA	2	2	2	2	2	1	1	1
	33		20090872|F|0-34:T>G-34:T>G	TGCAGGGGAAGAATGAAGTCTGCCCTACTGTTGGTCCACCACTCCCAGCATG	2	2	2	2	2	1	1	1
	34		100029527|F|0-39:G>T-39:G>T	TGCAGCCTAATCCTTCCCTCTGATAAGTTGCAGAAATAGGGATATTTATAAAAAGAAATGCTGAAATTG	2	2	2	2	2	1	1	1
	35		20049634|F|0-45:A>T-45:A>T	TGCAGCACCTCACACACAGACAGTGCAACATGCAACAATAAAGTAATCTCCCTGCATG	2	2	2	2	2	1	1	1
	36		20094744|F|0-27:G>C-27:G>C	TGCAGGGGGCGCCAGAGACTGACGCGTGGTGTCTCCTGTACATTGAGAAGGTCTGTATTGGTATACCTT	2	2	2	2	2	1	1	1
	37		20376052|F|0-25:G>C-25:G>C	TGCAGGTAATGAATCCTATAGACGGGCAAGATCAGGGGTGGGCAACCTGTGGCTCTCCAGGTGTTGTCA	2	2	2	2	2	1	1	1
	38		100010898|F|0-23:T>G-23:T>G	TGCAGATTGTACGTTTGCTCACTTGGATATAAATAGCAAGTGATTTAAAAAAAAAAAAATGATATACAC	2	2	2	2	2	1	1	1
SNP	39	heterozygous in female	19989681|F|0-28:T>A-28:T>A	TGCAGAATAATGTTACAGATCAATTACATTATGCATGCATG	0	0	0	0	0	2	2	2
	40		20038610|F|0-28:T>A-28:T>A	TGCAGAATAATGTTACAGATCAATTACATTATGCATG	0	0	0	0	0	2	2	2
	41		20000867|F|0-24:T>A-24:T>A	TGCAGCAGAATATTTACAAAAAGTTAAAAAAAAGTTTTAAACAAATTGATTTGTCCAATAAACAGATCG	0	0	0	0	0	2	2	2
	42		20093886|F|0-52:G>A-52:G>A	TGCAGTGGAACCCAAACACTCTGCAAGCAACCCCCCTGCGGGTGGATAGTCTGCGGCCATAGTAAGAGC	0	0	0	0	0	2	2	2
	43		20375978|F|0-35:G>A-35:G>A	TGCAGGCAGAGCCGTTGTTTGAAGCCGCCGAAATCGGCAGCTTCCAGCAAAAAGTATTACAGGAAACGC	0	0	0	0	0	2	2	2
	44		100013346|F|0-23:T>A-23:T>A	TGCAGCTACATTTCTCATCAGACTTCGGATAATTACCAAGGAATTTTATATCCCAGAGCTACCTCCTCA	0	0	0	0	0	2	2	2
	45		20061359|F|0-8:T>C-8:T>C	TGCAGCCTTTACACTTACGGCTCCGGTGCCGACAATCAGGGAACTGGGATGCCCCTTTCCCCTGCATGA	0	0	0	0	0	2	2	2
	46		19980249|F|0-50:A>G-50:A>G	TGCAGCTCTCCAGGTGTTGCAAAACTACAGCAGGCATTGTAAGGGAGTAGAAATGTCTATGTAGTTAAA	0	0	0	0	0	2	2	2
	47		20046070|F|0-6:G>T-6:G>T	TGCAGGGCTTAGCATAATATACAAGCCTAGCTCTCTTAGATCAGGGGGTATGCAACCTGCGGCTCTCCA	0	0	0	0	0	2	2	2
	48		100019324|F|0-58:G>A-58:G>A	TGCAGTGATGTCAGTAGCAGTCGGAGTTGCATGGGTGACATTTTTTATTTTCTCTGTGGTGCACATATA	0	0	0	0	0	2	2	2
	49		100017902|F|0-67:T>A-67:T>A	TGCAGTAATAGAGACACTGAACCAGATTGAGTCTTTACGTCTTTACGCACAAGTGGGCAAAACCATGTT	0	0	0	0	0	2	2	2
	50		100007106|F|0-29:T>C-29:T>C	TGCAGGGGTTGTGAAACCCTCTCTGTCAGTGCCGCTCCTCTGTCATGCTTCTGTTTTTGCACAGCCGTG	0	0	0	0	0	2	2	2
	51		100008675|F|0-27:A>C-27:A>C	TGCAGACAAGCAAGAGAAATGTGTGTTAATGGTGTGACATTGTGCAGTGCTGCTCATTAATTGTTATCT	0	0	0	0	0	2	2	2
	52		20046565|F|0-61:C>T-61:C>T	TGCAGATGTCAGGTCTGGTGGGATTGCCAGGAGATCTAAACACACAAAGTAATCATAATTACGATTATA	0	0	0	0	0	2	2	2
	53		100014613|F|0-7:C>T-7:C>T	TGCAGGACAGCATACAGAGGTGCAGTGCAGGAAGACTACCCCTGCTCCCCCCTCCACAACTCTGGCAGA	0	0	0	0	0	2	2	2
	54		100030177|F|0-40:G>C-40:G>C	TGCAGCTGCATAGCAAAGAGTGGGGGCAGCCATCTTCTGTGTGTCGCGATCACAGTATGGAGAGGAGTA	0	0	0	0	0	2	2	2
	55		100034411|F|0-7:C>G-7:C>G	TGCAGAACTAGAAGTCCCAGCATGCTTTAACTGCACAGACATAGTTGATAGCTGGCCAAGCATG	0	0	0	0	0	2	2	2
	56		100009561|F|0-21:A>T-21:A>T	TGCAGAGATTTTGTTTGCGAAATGTGTATTTGAGTTGATAGTAAGCAGCAACACATGATATTGATGATC	0	0	0	0	0	2	2	2
	57		100026045|F|0-6:C>G-6:C>G	TGCAGCCACCAGAGGGACGTGAGGCCAAGACGCTGCCGGCTGGTTAGAGAGCAGAGCGAACGAGACAGA	0	0	0	0	0	2	2	2
	58		100017622|F|0-61:C>T-61:C>T	TGCAGGTTGCCTACCCCTGGTCTAGATTGTCAGGGGGGTCACTAGGGAAAGGTTTACATCACGAGAATG	0	0	0	0	0	2	2	2
	59		100006951|F|0-23:T>G-23:T>G	TGCAGCTAATTTACACATTGATTTGAGCAACCACCACCCTGTGTATAGACATATGAACTTACAAGAAGT	0	0	0	0	0	2	2	2
	60		20376040|F|0-28:G>A-28:G>A	TGCAGGGTTAATATAAGGCATATAAGGCGATGTAAATCTCCCATGCCATGTTCTAACCCATACAGCACT	0	0	0	0	0	2	2	2
	61		20047225|F|0-43:T>C-43:T>C	TGCAGGCTGGGACATGTAATGGGAGAATAAGAGCCGGACCCCCTCCTCTGCTGCCTGGAGAGACATGCT	0	0	0	0	0	2	2	2
	62		100006751|F|0-33:A>G-33:A>G	TGCAGAGAAGTATTCTATTCTACACATTTCCTGATCACATAGGTAACAGAACACATGGACTGGATCCAG	0	0	0	0	0	2	2	2
	63		20029750|F|0-37:G>A-37:G>A	TGCAGGAGGCCGTCGAGCCTTTAGAATGCAGTGGCCCGGCACTCTGTACTGACGTGCCGGCAGCAGGCA	0	0	0	0	0	2	2	2
	64		100032852|F|0-39:T>C-39:T>C	TGCAGTCCCCTCTGATGGCGGCCCCCAGGCACTGTTATATGCATATGGCAATTGATGACTGACTGGGGC	0	0	0	0	0	2	2	2
	65		20001137|F|0-52:T>A-52:T>A	TGCAGCTGGAAGTCATTAATACATTTCCCAACCCCTTCACATAGCATAGATCTCGAGAGGCGAGAAAGA	0	0	0	0	0	2	2	2
	66		100036726|F|0-24:T>G-24:T>G	TGCAGATTATGGCGCAATTTCCACTGCCTGGATCTAGCCCAGTGTAACAGTAACACTGATCCATATCCG	0	0	0	0	0	2	2	2
	67		20069323|F|0-31:C>T-31:C>T	TGCAGCACTGAAGCATATCCTATAGCACAATCGGCTCCAATGAATTTCACAACAGTATTATAAAAACAT	0	0	0	0	0	2	2	2
	68		20373633|F|0-40:A>C-40:A>C	TGCAGCGCCAACAGGTAAGATTGTCATATCCCTTTCCTAAACTTCCACTAACCCAGGGGTAGGCAAGTC	0	0	0	0	0	2	2	2
	69		20375637|F|0-52:T>C-52:T>C	TGCAGATAAATGACACAGAGACGCAGCGCTCCAGGCGTCAGAAGCCGACATTTGCTACAGGCAGAGCGA	0	0	0	0	0	2	2	2
	70		100029749|F|0-53:T>A-53:T>A	TGCAGCGCGGGACCCCTATAGGGTATATATCTGGTGTGTTATAGGGTCTAGGCTTTTGCATG	0	0	0	0	0	2	2	2
	71		100037545|F|0-38:A>G-38:A>G	TGCAGGAGTTAAGCTGGCCATACACTATGCAATAAATAATACAGACTGTAGGCAATATTGACTTAAGCT	0	0	0	0	0	2	2	2
	72		20376677|F|0-6:A>G-6:A>G	TGCAGGACTAGGGGAAGGTACAATGAATGTCAGTGTTTGCATG	0	0	0	0	0	2	2	2
	73		100027825|F|0-17:C>T-17:C>T	TGCAGAGCTGACTATCCCCCTCATGTAACTGTCACAATCAGATCATTAGAATTGCCGTGCATTTAGCTT	0	0	0	0	0	2	2	2
	74		20028952|F|0-67:G>A-67:G>A	TGCAGACATCAACAAGAGAGGCCATCATTCTTCTGAAAGCCATGATTGAGGAGGTGCGGAACAGTGCGG	1	1	1	1	1	2	2	2
	75		100013005|F|0-44:C>G-44:C>G	TGCAGCGAGTGTGCACATAGATTTATAACCACGACACTATTATGCCCAATCTATGCCCAGCTCTGGAAT	1	1	1	1	1	2	2	2
	76		20057382|F|0-10:A>G-10:A>G	TGCAGGTTGCAAACCCCTGCACTGTAGGATTGCTTTCCCCCTATATGCCACCCCCTCTGTGTAGAACTA	1	1	1	1	1	2	2	2
	77		100018637|F|0-25:C>T-25:C>T	TGCAGTCATTAATGGCATTTGCTCTCGTCATTGTATGACTCTCTTACATAGAAACATAGAAAGTGACAG	1	1	1	1	1	2	2	2
	78		100007188|F|0-22:C>T-22:C>T	TGCAGTCCAGAGAAGAATGTCTCTCCATCCCCAGGTAACAGCCATCTTCCAAGACCCAGCTCTGTAACC	1	1	1	1	1	2	2	2
	79		20097302|F|0-47:T>A-47:T>A	TGCAGCTGCTGCCGCTGAACGGGGGCGAGAAGGAGAAACGCGTAAGATTCGTTCGTTGTCTTTAGCAGT	1	1	1	1	1	2	2	2
	80		20001822|F|0-12:T>A-12:T>A	TGCAGTGCACAGTGCACAGTTCTATAGCGACCACAAGGGCTGGGCCACACTACCTAAAAGTCTATACGT	1	1	1	1	1	2	2	2
	81		100008782|F|0-22:T>C-22:T>C	TGCAGACAGCGATGTTCCCCGGTGTCTGGCACATGCGCAGTATACTGATGATAGGACTTAGAAATTTTC	1	1	1	1	1	2	2	2
	82		100037598|F|0-11:G>T-11:G>T	TGCAGGCAAAAGGTGACGCTACACGTACAGAGGTACTTAATATAAACTACTAATCCCTCCCACCTGTGA	1	1	1	1	1	2	2	2
	83		20068221|F|0-16:C>T-16:C>T	TGCAGTGATACATGTGCTACCAGCTGAGGGACTGCGGGGCATG	1	1	1	1	1	2	2	2
	84		20035947|F|0-23:T>A-23:T>A	TGCAGCTTCTCAGCAGCCTCTTCTGGGGCCTGGAGCAGCAGCACTGGGGTAGGTTTATCCTTCTGCTTC	1	1	1	1	1	2	2	2
	85		100032389|F|0-54:T>C-54:T>C	TGCAGTAAGGCAATACCTATTCGAAGTTTAGCTATCTAAGATAAGACTTTCCTATGCTTAGAGGGAGAT	1	1	1	1	1	2	2	2
	86		20086653|F|0-53:A>G-53:A>G	TGCAGGAACTATGTGCGGTCAGGGGGTATGGCTGCCGGGACCCTGTTGAAATAATGTCGTTCAAACCCT	1	1	1	1	1	2	2	2
	87		20013617|F|0-65:A>G-65:A>G	TGCAGCAGTTATATTAACTTAAGGGCTGTGGCAAAAAATAGCTTTTAAGCCTTAATTAATACTGCACCA	1	1	1	1	1	2	2	2
	88		20029626|F|0-56:A>G-56:A>G	TGCAGCTCTTAGATTTATTCCAGCGCCGCATGTCTACACACAACACAACCAGCACTATACAGCAACCAC	1	1	1	1	1	2	2	2
	89		20091445|F|0-44:G>A-44:G>A	TGCAGGATGTGATCCGAGGCTACCCGCATGGGAAACACTAGGATGTGGACTCTTGGACCTGCTCTGTGG	1	1	1	1	1	2	2	2
	90		100031627|F|0-55:C>T-55:C>T	TGCAGGGGCGCTGCTATAACCCTGCATGATGAATTGCAGGGGAGGTAAATTTCATCTTGTATTCGTCAT	1	1	1	1	1	2	2	2
	91		100007117|F|0-28:G>A-28:G>A	TGCAGGGTGGTAGAACGCAGGGGCATACGTATACACTGGAAGGTGGGAGAACGGGGGGCATGTGTATAT	1	1	1	1	1	2	2	2
	92		20084519|F|0-40:A>C-40:A>C	TGCAGCTTCTCTTGGTTTGCTGGGTAATGACAGCACATGGAATGACTGCTCACATCAGCTTAGCACTGC	1	1	1	1	1	2	2	2
PA	93	Present in male	19944955	TGCAGTTCAGTAAATTTAGACCCAGGTGTCATCCCAGCATG	1	1	1	1	1	0	0	0
	94		20033217	TGCAGTATGCACGTCTCAGTATGGATCCCGTACACGGAGCAATGCATG	1	1	1	1	1	0	0	0
	95		20059918	TGCAGTGTACATCTGTGTGCCATGGCGCAGAACATGGTATGGCATG	1	1	1	1	1	0	0	0
	96		20000810	TGCAGCAAACCTTCATATGTGTAGTTTAGTTATTGTAGGTTAAGTTCAAGGTGAAGTCAGTTTGCTCTA	1	1	1	1	1	0	0	0
	97		19942955	TGCAGCAATAGTCCCATGTCTTTCCACCTATTTGCAATTGTTTTTGGGATTAGAAATGACGGTATTCAT	1	1	1	1	1	0	0	0
	98		19944099	TGCAGCAGGTTCACCTGCATG	1	1	1	1	1	0	0	0
	99		100001965	TGCAGGCTCCGCAACGCTCGCAATCCCTGTGGTCTCACTGGCGTACTGGTAATTATGAAGACACTTTAC	1	1	1	1	1	0	0	0
	100		20013281	TGCAGACTGGCGCTTAGGTACCTCTACTTGTACCCTCTTCCTCGCTTGCCAACCCAACCGGTCCCAAGA	1	1	1	1	1	0	0	0
	101		20372175	TGCAGTTTGCCAACACCTGCAATAGAAGATTGCTTTACCCCAATATAAGCCCCCCTCTATGTATAACTA	1	1	1	1	1	0	0	0
	102		100002402	TGCAGGTGAATAAAGACTGTCCCACCTTATGACACATACTGTATACTAGAGACCACCATATAATACTGA	1	1	1	1	1	0	0	0
	103		100017436	TGCAGGTGGGAGTGTATAATGTGCTGAGGATGTGTGTTCAAACTTCACTGTGATCACAGCAGATCAGTA	1	1	1	1	1	0	0	0
	104		20041122	TGCAGAGATTCATCAAAAATGAAAATTAATTTACTGGTCATTTATGTTGCTCAACAACTGCATG	1	1	1	1	1	0	0	0
	105		20375418	TGCAGGGGTAGGGAACCTGCGGCTCTCCAGATGTTGTCAAACTACACATCCCAGCATG	1	1	1	1	1	0	0	0
	106		20376052	TGCAGGTAATGAATCCTATAGACGGGCAAGATCAGGGGTGGGCAACCTGTGGCTCTCCAGGTGTTGTCA	1	1	1	1	1	0	0	0
	107		20372796	TGCAGGTGCTGTAAAACGACAAGTTCCAGTATACACGCAGCTAACAAAGCATG	1	1	1	1	1	0	0	0
	108		20043695	TGCAGTTGTAGAGCTGGGATAAACCATGCTACAATATGAGGGGTGAAGATGGATTTTAATTCTATTGCA	1	1	1	1	1	0	0	0
	109		20372600	TGCAGCTCTCCAGGTGTTGTCAACTACAAGTCCCAGCATGATATGCCAGGTAACAATTATGTCTGTGCA	1	1	1	1	1	0	0	0
	110		20372679	TGCAGTCGTCTCACATGAAAGGACCTGCCATTAGGAAGAAAAAAAATCAATGCAGCTAAAATGAACAGC	1	1	1	1	1	0	0	0
	111		20373511	TGCAGCGGCTCTCAAACTACAAGTCCCAGCATGCTTTGTAAGGGATAGGCTGTGTCAGTGCAGAGAAAG	1	1	1	1	1	0	0	0
	112		20377058	TGCAGCTTCAGGTGTTGTCAAACTACAAGTCCCAGCATG	1	1	1	1	1	0	0	0
	113		100043968	TGCAGCGCTATGGGCCTTTTTGACAATGGAGGCCTGGGGCTGTAGTCCCATTATCCCAATTGTTAATCT	1	1	1	1	1	0	0	0
	114		20372805	TGCAGTAGGTAGTAGTCAATTAAATTGAATGTCAGTGAATGTCAGTGTTTGCATG	1	1	1	1	1	0	0	0
	115		19943406	TGCAGGTTCCCTCTATGTCTTCTGCATACCCACTGCTACATCAATAAGCACTACCCATGTGCAACATGC	1	1	1	1	1	0	0	0
	116		20018177	TGCAGCACACAAAGTACTCAAGAAACTACACATCCCAGCATG	1	1	1	1	1	0	0	0
	117		100000369	TGCAGAAAGGCAAATCAAGAGGCCGGAAGTATTCAGATTACCCTGTAGACAAAGGGCTGGATTCAGCTT	1	1	1	1	1	0	0	0
	118		20079012	TGCAGACGCAATCCCGTTATAAGTCCAGACAATATGACAGCGGGAGCAGCATCCATTCTGTAATTATGA	1	1	1	1	1	0	0	0
	119		20096670	TGCAGACTGAGAACTGGGAACATTCTTCTGTATTTACATTTTGCTCTATTTAAATATCGCCCGTATTCT	1	1	1	1	1	0	0	0
	120		20041829	TGCAGCTGTAGTGGATCCCTCTGAATTTTTTGCTGGTGTCATAAGTCCAAATTAGTGACCAGGTCTCTG	1	1	1	1	1	0	0	0
	121		20059872	TGCAGTCGGATGTGTAAATGCGCGCACCCCTCTGTCTGCTTGGTAAGCCGCGCATG	1	1	1	1	1	0	0	0
	122		20376121	TGCAGGTTGCTACCCCTGTACTAAGGCATTGCTTTACCCCAATATACCACCCCCCTCTATGTAGAACTA	1	1	1	1	1	0	0	0
	123		20045175	TGCAGACATGAGCGAGAGGTGATAATAACAGTATTCTCCCTGCATG	1	1	1	1	1	0	0	0
	124		20088365	TGCAGCAGAGGGTTCTGGGATAGCTTGTAGACAATCAACAGGAAACTAAAATATCAGTGTGTAATACCA	1	1	1	1	1	0	0	0
	125		20095732	TGCAGCTGTACGTGTTCACACATTTGGGGTTGATCCAGAGTTCTGAGCGTAGAGCTGAGTACATCTATA	1	1	1	1	1	0	0	0
	126		20024673	TGCAGAGCCTATGGACCAGATCCAGAGTGTGACTATAAGAGGAAATCAGGTGGAAAGTTACACCTGGGT	1	1	1	1	1	0	0	0
	127		20374318	TGCAGTCTATTACTATAGCTGCTGTGTTGTCCCGGGTGCATCATCTCCACCAATATATTGATGGATGAA	1	1	1	1	1	0	0	0
	128		100004164	TGCAGCGCTTGTGTTGTGACTCCAGATCTTGCAAAACTAAGTCCGGCATG	1	1	1	1	1	0	0	0
	129		20038567	TGCAGAAATTTTCTTTTTATTTCATTGCATG	1	1	1	1	1	0	0	0
	130		19989834	TGCAGATACATTGGGGGAATTTCTGATACATAAACCTCATGTGCATG	1	1	1	1	1	0	0	0
	131		20009141	TGCAGAGGAAGCGCAGATCACTTCCTCCCCGGCATG	1	1	1	1	1	0	0	0
	132		20102361	TGCAGTGACTAGATCCAGCGTAATGTTACGAGTGGGTAAAACCATGATGAATTGCAGGGGGGGTAAAAT	1	1	1	1	1	0	0	0
	133		20371081	TGCAGGTTGCTTATCCCTGCACTAGAGCGTTGCTTTACCCCCAATAGACCACCCCCCTCTATGCAGAAC	1	1	1	1	1	0	0	0
	134		19953297	TGCAGTTGCAATTCTTCTTATGTTATCTACCTGCGGGGTAACTGGCGTCTTATTGCACTGCGCATGAGA	1	1	1	1	1	0	0	0
	135		20369130	TGCAGATCTCTGGGTGTTGTCAAACTACAAGTCCCAGCATTCTTGGCCAGGTGTCAACTATGTCTATGC	1	1	1	1	1	0	0	0
	136		20018121	TGCAGATGCCTGGGACAGGCGATAGTTCTGAGCATG	1	1	1	1	1	0	0	0
	137		20376243	TGCAGTGCTGGAATGAAACATTGCTGAACTAACAAACAGCTTTCAGGATCCTTAGTGCTGACTTAGGGC	1	1	1	1	1	0	0	0
	138		100000697	TGCAGAGATGGACTTTCCCATCCGTTCTTTTCTGGGTTTTGGGTTTTTTTTTTATTCCGCATG	1	1	1	1	1	0	0	0
	139		100003007	TGCAGTTGCCGCACTCTTAACCATTCCTCCAGTCTTCCTAGATCATCATAATATGTTTCCAGCCCGTCT	1	1	1	1	1	0	0	0
	140		100001240	TGCAGCCATTATCAGGCCATTCATATAGAAATCGGGTGACCGACCCTATAATGGCTGTAGTGAATGGTC	1	1	1	1	1	0	0	0
	141		20028088	TGCAGAGACGGATCTTGTGGGGCGTTCAGACACGGCTGATGAGCCACTGATATTAGCATG	1	1	1	1	1	0	0	0
	142		20096898	TGCAGTTAAGTAAATTTAGCCCAAGGACAGGTACAGACCAGACTCTCCAGAGGTTCCAAGGCTGGAATA	1	1	1	1	1	0	0	0
	143		100030145	TGCAGCTCTGTTGCGTTTTAGCTGGGATCCGGACATTGGACCAAATTAAGACATTAGACACTATTAACT	1	1	1	1	1	0	0	0
PA	144	Present in female	100004439	TGCAGCCATTGACAATAGTTATCGCTTGCATTGATACGCCACCTAGCTGTTACTGTTGGAACTGCAACT	0	0	0	0	0	1	1	1
	145		100001291	TGCAGCCGCTGCCCGCCATTGACATGGCGCTGTCCCCCCCTGCGCACTGATGGCGGCCCTGCATG	0	0	0	0	0	1	1	1
	146		100030064	TGCAGCTCGTGAGAACTACATGTCCATTACTGTAATGGAGCAACCACAGGAACAGGGCCACGAGAGGCC	0	0	0	0	0	1	1	1
	147		19984514	TGCAGCACGTGTCATGTATCTCCCCGATGATCGCGCAGGAGACTTCCTGTACATGGCGTGTGCATGAGA	0	0	0	0	0	1	1	1
	148		20000616	TGCAGAGATACATCCGTATATATACCAGGGGTGGGCAACCTGCGGCTCTCCAGGTGTTGTCAAACTACA	0	0	0	0	0	1	1	1
	149		100003236	TGCAGCGTCCTGCGGGGGAGTGGAAGCCAGGTATCCACTATGTCTGTGCAGATAAAGCATG	0	0	0	0	0	1	1	1
	150		20040524	TGCAGTGCCGGAAGCTGAGCCCCAGCGCATG	0	0	0	0	0	1	1	1
	151		20046069	TGCAGGTCTTAGCATAATATACAAGCCTGGCTCTCTTAGATCAGGGGGTATGCAACCTGCGGCTCTCCA	0	0	0	0	0	1	1	1
	152		100006059	TGCAGCCCCTCTATGATCAGAGTAAAGCTGGCCATACATTATAAGATAAATTGCTCCAATCTAAAGAAT	0	0	0	0	0	1	1	1
	153		100006060	TGCAGGGAAACTGCACAACATCATTCTACACAAAAAGTTGCCAGACATGGCTAATAAAGCATG	0	0	0	0	0	1	1	1
	154		100006063	TGCAGATTGTACATTAGCAACGTGCACGCATG	0	0	0	0	0	1	1	1
	155		100037664	TGCAGGCTAGAAGCCCTGTCTGTTTGGCAGCTCCTATGTGCGCTGGAGACGTGACTCATAAGGATTTGT	0	0	0	0	0	1	1	1
	156		100004422	TGCAGCATACGGGCCGGCGGCTTCACATATTTATAAACATGTGAGAGCGGAGAAGTAGTCTAGGCAGGA	0	0	0	0	0	1	1	1
	157		100017249	TGCAGGTCCCTCCATTAACTATAACTCTTCTGAGAGTGAATATTCCCGCTATATCGCTTCCATAGGACA	0	0	0	0	0	1	1	1
	158		20040782	TGCAGAATTCAGCATAGCTGCCTTATTACAAGCATGGAGCCAGCCTCCGTACTAACAGGTCACGTATCC	0	0	0	0	0	1	1	1
	159		20370735	TGCAGTTGTCTCCTCCCCCTGCCCAATCAGACAGATGGAGCATG	0	0	0	0	0	1	1	1
	160		100002886	TGCAGTGTCACGTGTGTTCTGTGAAATGTCCCCTGAATGCAGCCGTGACCCGGTTACAAAGGGTTTTCC	0	0	0	0	0	1	1	1
	161		100041143	TGCAGGTTGCCGCGGGACAAGGTACAGAGGTTGTTGGATGTGTTGTCGGATTTGCGCACCCGCAAGAGG	0	0	0	0	0	1	1	1
	162		20089217	TGCAGTATACTATTCATTATGCAGCGTAGCCGACATGACAGTACTATACTCATTCATATAGTAGCGCCG	0	0	0	0	0	1	1	1
	163		100002368	TGCAGGTATTGTATATCTTTCATCTTACCGTACATGGCATAGCATTGTATGTATAATCTATAAGTGTTC	0	0	0	0	0	1	1	1
	164		100013780	TGCAGCTGAATGCTGCGATGTGCTCTGAGGTCCCCGGCTGGAGGGAAATGTCTTTCACACTCTTTATTA	0	0	0	0	0	1	1	1
	165		20371787	TGCAGTGTAACAGTAACGCTGGTCAGTATCTGTGTGCAACAATAAAGTATTCTCACTGCATG	0	0	0	0	0	1	1	1
	166		20010637	TGCAGGCAGCGTCTCGCAGCTTTCTCGCTTCTATCACCAATGCTTTCCGCATG	0	0	0	0	0	1	1	1
	167		20376039	TGCAGGGTTAATATAAGGCATATAAGGCAATGTAAATCTCCCATGCCATGGTGTAACCCATACAGCACT	0	0	0	0	0	1	1	1
	168		20370583	TGCAGGTGTCAAACTACACATCCTTGCTGTCACGTATGTCTATGCAGATAAAGCATG	0	0	0	0	0	1	1	1
	169		20370650	TGCAGTCCACTTCTGAGCCTGGCAGTGCATG	0	0	0	0	0	1	1	1
	170		20080087	TGCAGTCTTGGAAGTCGGAGCTGGGCAGGGGGTTCTCCTGGTACTGCTCTAGGCACAGGAACTCAGCGA	0	0	0	0	0	1	1	1
	171		20372315	TGCAGTTAGCACAACTGTCAAGAAATTGCAGCAATTTCTGAGCATG	0	0	0	0	0	1	1	1
	172		20032723	TGCAGCACTTTATGAAGCGATGAACAAACAGCATG	0	0	0	0	0	1	1	1
	173		20370364	TGCAGCTCTCCTGGGGTGATCAAGCTACGAGTCCCAGCATG	0	0	0	0	0	1	1	1
	174		20045419	TGCAGGCAAACAGACTGTTACTTCAATCTATATAAATCTGGAGCATCTGCATG	0	0	0	0	0	1	1	1
	175		100038986	TGCAGACAATACCATTCCACATCCTGCACTTACTCATGTACTCCAGAGGGAAAGCATG	0	0	0	0	0	1	1	1
	176		100005512	TGCAGGGGTAGTCGCTCCCTGTTAATTATTAACTGTTCGCTGCCCTACTCATGAGTGGTAAAAACCATG	0	0	0	0	0	1	1	1
	177		19979466	TGCAGCGTCTGAGATGGAGTGGGTAAAACCATGTTGAATTGCAGGGGGGATGTAAAATGAATGTCAGTG	0	0	0	0	0	1	1	1
	178		100005765	TGCAGACTTCTTGGTGCACAGTGTTCATTGAGAAAGAGTTTGGACGGGCAGACACAGGGGCATG	0	0	0	0	0	1	1	1
	179		100006058	TGCAGCAGACAAGATTCAAAAATGTGATTGTCTCTGGAGGAGGTAAGATGTCACTATTCAACGTGAAAT	0	0	0	0	0	1	1	1
	180		100031460	TGCAGGGGAAGTAAATGCCATCTGAGTTGATAGATGATGTTTCCAGAGCATGTAACACTGCTCAGTATC	0	0	0	0	0	1	1	1
	181		20015898	TGCAGACACAATCTCCAAAACAAAAAGGTGAGGTTCAAATTTAGATGGGGGGGTTAAGCTTCAATCATG	0	0	0	0	0	1	1	1
	182		20028495	TGCAGGGAAATGAATTACTGCATG	0	0	0	0	0	1	1	1
	183		20370147	TGCAGAGTCACGGGCGGCAAAGTGACACAGACATGTGTGCAGGAAAAGCATG	0	0	0	0	0	1	1	1
	184		100001281	TGCAGCCCTTAGTCAGCGCAGAACAGATTCCTTATATCTCATTCATTCGAAATTACAAAGCAGCCTGAT	0	0	0	0	0	1	1	1
	185		20082428	TGCAGGGAGGGGTTAGAGCAGGCTTGTCCAACCTGCGGCCCTCCAGGTGTTGCAAAACTACAATTCCCA	0	0	0	0	0	1	1	1
	186		100004417	TGCAGCAGGTGATGCTGCATCATTAATACAATCTAATTACCTTGTCCTGTGATCATAATTGTGATAATT	0	0	0	0	0	1	1	1
	187		100020338	TGCAGTTCAGTGTTTGGTTTTGCCCATGTCGCCCTTACTCTGGATCAACCCCCATGTGAAGATACTCAT	0	0	0	0	0	1	1	1
	188		19949034	TGCAGGCAGGGCCCCTCTTCCCCAACCATTCTGTCTGTATTCCCCATTGCATG	0	0	0	0	0	1	1	1
	189		100001027	TGCAGCACCGATCGTCGGGTCGAGGTACGGCCGAGGCTGAAGGGGAGCCGGGCAGGAGCGGAGTTAAGA	0	0	0	0	0	1	1	1
	190		20022289	TGCAGCAATTATAAATACAACATACTGGTGTTTATGCCATATTAGTTGTCATCGCATTGACCAGAACAG	0	0	0	0	0	1	1	1
	191		20014398	TGCAGTACAAAAGTCACATTTTGGTGTATTGTGCATATTGTACTGTTAAACACAAAGTTGCATG	0	0	0	0	0	1	1	1
	192		100043330	TGCAGGAATTCCGTATCCGATCCTTAAATACTAAAAGCCGGATCTCTCAGACTGCTGGAAACATTCCCC	0	0	0	0	0	1	1	1
	193		100033101	TGCAGTGACCTCTATATAACACACAGAACATTCTAGTGATGGCTATAATAAACAGATACCTCTGCTGTG	0	0	0	0	0	1	1	1
	194		100039908	TGCAGCGCTATCTGTATATTATACTCATCACTAGAATGTTCTGTGCATTTTATAGATGACATCACAGAG	0	0	0	0	0	1	1	1
	195		100000314	TGCAGTATTGGGGATAAGGGTAAGACCATACTTTGTAGTATTTAAGACAGTAAATCGAACATAGTGGAC	0	0	0	0	0	1	1	1
	196		20098334	TGCAGGTGGGAGTGCGAGGGTGTGTGATCACAGCAGATCAGTACTGGTGTATGCTGTGCAGGAGCAGTC	0	0	0	0	0	1	1	1
	197		100002469	TGCAGGTTGCCTTTCCCCCTGTACTAGAGGATTGCTTTATACCAATATACCACCCCCTCTATGTAGAAC	0	0	0	0	0	1	1	1
	198		100001875	TGCAGGATTTCACCTGCTCCTGACCTGCCTGGGTAACATTACCCGGGCAGGGTCCCCGGGACGCTCCCC	0	0	0	0	0	1	1	1
	199		100042508	TGCAGGTGCATGAAATGCAGGGCTAACTCTAAATCTGGCCATACACTATAAGATAAATTGTTCCAATCG	0	0	0	0	0	1	1	1
	200		100020618	TGCAGTTTAAAAAGCCGGGTAATTGCCAGGTCGGCAGTGTGAACGCGGTATGAGCTATTTCTTGCACAA	0	0	0	0	0	1	1	1
	201		20077086	TGCAGTCCAGAGAAGAATGTCTCTCCATCCCCAGGTAACAGCCATCTTCCAAGACCCAGCTCTGTAACC	0	0	0	0	0	1	1	1
	202		100001257	TGCAGCCCCCTAAATTTAGGGAGAACACGACCATTGCTGGTGCAAATGTCCTCAACTGTGTTAATTGCC	0	0	0	0	0	1	1	1
	203		20014463	TGCAGTATGCCAGATCTGCCCTTTTCCCTTTTTCTATGTACAGATTCAGAGTTGCACTTTGTTTTTAAA	0	0	0	0	0	1	1	1
	204		20073801	TGCAGTGAGTGCGTCTAGCAGGCCCCTCTCATCTTTGTTTCGGTACATTGTTCTCGTATTGTTTCATGG	0	0	0	0	0	1	1	1
	205		20374181	TGCAGGTTGTCGAATTCTGCACTAGAGGATTGCCTTACCCCAATGTACCACCCCCCCTATTGCATGAAC	0	0	0	0	0	1	1	1
	206		20375772	TGCAGCCCCGGGAGCGCAAGGACCCTGCCCCTGTAACTGCTTCCTCAAGCGGTCCACTGTCTCTAACCT	0	0	0	0	0	1	1	1
	207		100003780	TGCAGCTTATGGTGTTCTTCAAGAGAGCAAGTTTTGTGCCACAATAACCAACAGCCTGGAACAAAAACA	0	0	0	0	0	1	1	1
	208		20094021	TGCAGCGGAGGCAGGATTAAACTGTGAAAGGGGATTTAGAGATGAGAGGTGAAGTTTCCTAGCTCAACT	0	0	0	0	0	1	1	1
	209		100043735	TGCAGGAATTCCGTATCCGCTCCTTAAATACTAAAAGCCGGATCTGTGACTGATGGAAACATTCCCCAT	0	0	0	0	0	1	1	1
	210		100021726	TGCAGGATTATGTGATCTTTGTAAGGTCATTGCTTTCATGTTAGGATAGGGAGAAATTTTTTCCAATTG	0	0	0	0	0	1	1	1
