## Supplementary material for "Sex-linked markers in an Australian frog *Platyplectrum ornatum* with a small genome and homomorphic sex chromosomes": Table S3

### Sheet: Table S3
	Table S3: Mapping of sex-linked SNP and PA loci of cluster-1 to Platyplectrum ornatum genome
Number	AlleleID/CloneID	Type of Marker	Sequence	Platyplectrum ornatum Scaffold	Scaffold size	Alignment Start	Alignment End	Pairwise Identity
1	20013684	PA	TGCAGCCAGGAAATGTGGTCACTGTCCAACAATGAGCTTGCAGTGTTCATTGTCTAGGACTACAGGGAC	scaffold_783	117130	38993	39062	0.783
2	19944955	PA	TGCAGTTCAGTAAATTTAGACCCAGGTGTCATCCCAGCATG	scaffold_1002	95509	13418	13459	0.829
3	20374197|F|0-50:C>T-50:C>T	SNP	TGCAGTAACCATGTGCCGCTTAGGTTATGAGAGGTCCATCCTCTCCCTCACTGTGCGTTCTGCATCCTC	scaffold_2100	73987	52568	52637	0.986
4	20013281	PA	TGCAGACTGGCGCTTAGGTACCTCTACTTGTACCCTCTTCCTCGCTTGCCAACCCAACCGGTCCCAAGA	scaffold_2100	73987	72403	72472	0.826
5	20018295|F|0-14:G>T-14:G>T	SNP	TGCAGCCCTCCCCAGGGTCTGCGTCCACGCGGCATG	scaffold_2215	71998	7565	7601	1
6	20034721|F|0-15:A>G-15:A>G	SNP	TGCAGAGCTGCACCCAAGGATGGCATG	scaffold_2215	71998	64100	64127	0.963
7	20374847	PA	TGCAGTCTCTGCGTTATCGACTTCTTCTTTATCTTTTCATAAAAAAGTTGGCGTAGTAGCAGCATGAGA	scaffold_6596	34302	13047	13116	0.942
8	20000810	PA	TGCAGCAAACCTTCATATGTGTAGTTTAGTTATTGTAGGTTAAGTTCAAGGTGAAGTCAGTTTGCTCTA	scaffold_7251	39767	15811	15880	1
9	20372210	PA	TGCAGCAAGACCTTCCTCTGAATGTCCAGCATG	scaffold_8449	37147	27886	27919	1
10	100018805|F|0-63:G>A-63:G>A	SNP	TGCAGTCTAACGCCTCCGTTTTACTACGATGGGACACTATTTCGCCTGCCATTCCGCACAGAAGAAGAA	scaffold_12206	15438	8702	8771	1
11	20047577|F|0-8:A>C-8:A>C	SNP	TGCAGTCAAATAGGTGGGGGGGCATAGCATAAAGTCAATTACCAAACCTCCCCGCTCCCACCTCTCAGA	scaffold_12206	15438	11428	11496	1
12	20064873|F|0-50:G>A-50:G>A	SNP	TGCAGAAACAAGGAGGCTGGGTAATTCCATTTACTGCGTACCTTTCTATTGTTCTGAATTGCAGGGGGA	scaffold_16454	14693	12939	13008	1
13	20373703	PA	TGCAGCTCGTGAGAAGTACATGTCCATTACTGTAATGGAGCACCCACAGGAACAGGGCCACGAGAGGCC	scaffold_18395	16668	16545	16612	0.913
14	100001269	PA	TGCAGCCCTAGGGGCCCATTCCCGGATTAGTGACGCTCCACAATAGACATAGGTCCAGAGCTTTTGGGA	scaffold_18465	12515	8498	8568	0.971
15	100001100	PA	TGCAGCAGGTTACACGGGATGCCTACGAGACATGCCTCTTTTCGGTGCTTTTAGAGTGTGTGAGCTAGT	scaffold_33437	5463	1735	1829	0.702
16	100002402	PA	TGCAGGTGAATAAAGACTGTCCCACCTTATGACACATACTGTATACTAGAGACCACCATATAATACTGA	scaffold_38013	4569	4436	4505	1
17	20372175	PA	TGCAGTTTGCCAACACCTGCAATAGAAGATTGCTTTACCCCAATATAAGCCCCCCTCTATGTATAACTA	scaffold_41192	3414	2964	3033	0.986
18	20042318	PA	TGCAGTAGCCAGGAATAGTATGGGCTAGCTTATTTTGCCTATGGCGATTTAGTGCTAGGTGACAGAAAA	scaffold_42196	3234	2355	2423	0.942
19	100001965	PA	TGCAGGCTCCGCAACGCTCGCAATCCCTGTGGTCTCACTGGCGTACTGGTAATTATGAAGACACTTTAC	scaffold_42506	3196	2700	2768	1
20	100009647|F|0-56:C>T-56:C>T	SNP	TGCAGAGCCCCTGATGATAAGAGAAGAAGCTGCTGTTATACTCATGTTACATAAGCCGGCCATACACTA	scaffold_46054	2782	1015	1084	1
21	19942955	PA	TGCAGCAATAGTCCCATGTCTTTCCACCTATTTGCAATTGTTTTTGGGATTAGAAATGACGGTATTCAT	scaffold_51898	2351	2143	2210	0.775
22	19990210	PA	TGCAGGCAAACAGTTACTTCAATCTATATAAATCTGGAGCATCTGCATG	scaffold_58782	2072	1401	1453	0.906
23	20041122	PA	TGCAGAGATTCATCAAAAATGAAAATTAATTTACTGGTCATTTATGTTGCTCAACAACTGCATG	scaffold_59390	2089	681	744	0.953
24	100033589|F|0-10:A>G-10:A>G	SNP	TGCAGTTACTATACAAACGTGTTGTAACACACACTAACAACAAAGTGTGTGATGCAGAGATATGGCCAC	scaffold_68500	1878	802	870	1
25	19944099	PA	TGCAGCAGGTTCACCTGCATG	scaffold_72829	1795	1536	1556	0.905
26	100006763|F|0-51:C>A-51:C>A	SNP	TGCAGAGCTGACAATCGATGCAGAGAGTGGTGTTACAGGACTGGCCTCTCTCCCCCTTCAGATGTGTGT	scaffold_84991	1539	1145	1213	1
27	20033217	PA	TGCAGTATGCACGTCTCAGTATGGATCCCGTACACGGAGCAATGCATG	scaffold_94169	1453	566	613	0.979
28	20374672|F|0-10:T>A-10:T>A	SNP	TGCAGGTTTGTAAGATCAGTCATGATACGGTGGAATGGTATTGTCACAAATATCATTTTACACGCACAC	scaffold_113351	1291	602	670	1
29	20059918	PA	TGCAGTGTACATCTGTGTGCCATGGCGCAGAACATGGTATGGCATG	scaffold_116725	1262	1043	1088	0.935
30	20017959	PA	TGCAGACCGTGGTATATAGGGTCATTTTCCCTGCATATCCAGGCTGCCTACATTGCATG	scaffold_122459	1157	829	887	1
31	100018219|F|0-29:A>C-29:A>C	SNP	TGCAGTAGTATTATCAGACATCCCCAGCTATTTCTCATTACCTGCACTCACCAATGGCCTTGTTCTTCT	scaffold_123273	1085	649	717	1
32	20094744	PA	TGCAGGGGGCGCCAGAGACTGACGCGTGGTGTCTCCTGTACATTGAGAAGGTCTGTATTGGTATACCTT	scaffold_143587	1041	873	941	0.957
33	100007381	PA	TGCAGTAGTTTAACTCCCGCCTTCTCCGCAAGAGAGATTTTTGGAACAGGGAGATGGAAGAAGAGCTTG	did not map
34	100017436	PA	TGCAGGTGGGAGTGTATAATGTGCTGAGGATGTGTGTTCAAACTTCACTGTGATCACAGCAGATCAGTA	did not map
35	100014623	PA	TGCAGGACAGTAGACGGGTATAAGTTCCGGCAAAAACCTTTCAATTGGCTGCTGAGTAGTGGTGATGAT	did not map
