## Supplementary material for "Sex-linked markers in an Australian frog *Platyplectrum ornatum* with a small genome and homomorphic sex chromosomes": Table S4

### Sheet: Table S4
Table S4: Mapping of cluster-2 sex-linked SNP and PA loci to Platyplectrum ornatum genome
	SL	Heterozygosity	AlleleID/CloneID	Sequence	Platyplectrum ornatum Scaffold	Scaffold size (bp)	Alignment Start (bp)	Alignment end (bp)	Pairwise Identity
SNP	1	Heterozygous in male	20064873|F|0-50:G>A-50:G>A	TGCAGAAACAAGGAGGCTGGGTAATTCCATTTACTGCGTACCTTTCTATTGTTCTGAATTGCAGGGGGA	scaffold_16454	14693	12939	13008	1
	2		100006763|F|0-51:C>A-51:C>A	TGCAGAGCTGACAATCGATGCAGAGAGTGGTGTTACAGGACTGGCCTCTCTCCCCCTTCAGATGTGTGT	scaffold_84991	1539	1145	1213	1
	3		100018805|F|0-63:G>A-63:G>A	TGCAGTCTAACGCCTCCGTTTTACTACGATGGGACACTATTTCGCCTGCCATTCCGCACAGAAGAAGAA	scaffold_12206	15438	8702	8771	1
	4		20018295|F|0-14:G>T-14:G>T	TGCAGCCCTCCCCAGGGTCTGCGTCCACGCGGCATG	scaffold_2215	71998	7565	7601	0.984
	5		20047577|F|0-8:A>C-8:A>C	TGCAGTCAAATAGGTGGGGGGGCATAGCATAAAGTCAATTACCAAACCTCCCCGCTCCCACCTCTCAGA	scaffold_12206	15438	11428	11497	1
	6		20374672|F|0-10:T>A-10:T>A	TGCAGGTTTGTAAGATCAGTCATGATACGGTGGAATGGTATTGTCACAAATATCATTTTACACGCACAC	scaffold_113351	1291	602	670	1
	7		100018219|F|0-29:A>C-29:A>C	TGCAGTAGTATTATCAGACATCCCCAGCTATTTCTCATTACCTGCACTCACCAATGGCCTTGTTCTTCT	scaffold_123273	1085	649	717	1
	8		100016333|F|0-37:T>G-37:T>G	TGCAGGGGAGCAAGTATAAACTGTGAAAACAGAATTTTATTTGAGAGGTGAAGTTTTCTAGCTCAACTC	scaffold_12475	26227	7390	7459	1
	9		20094746|F|0-59:G>A-59:G>A	TGCAGGGGGCGCCAGAGACTGACGCATCGTGTCTCCTGTACATTGAAAAGGTCTGTATTGGTATACCTT	scaffold_143587	1041	873	941	0.966
	10		20049438|F|0-29:C>T-29:C>T	TGCAGACTCCTAGCAGGAGGACACTAACACGCTTTGCATG	scaffold_429	147336	49980	50018	0.675
	11		20076860|F|0-14:G>A-14:G>A	TGCAGGGGAGGAACGGATAAACTATGACAACAGAATTAGGGTTTAAAGGAGAAGTTTCCTCGTTTCACA	scaffold_901	115283	82950	83019	0.986
	12		100007330|F|0-59:A>G-59:A>G	TGCAGAATAACTGTATTTTAGCTACTTCCAGCAGGCCTGGAACAGGACATTTACGGTAGAAAGCCCTCA	scaffold_81556	1647	1	69	0.232
	13		20029804|F|0-31:G>A-31:G>A	TGCAGGCACAACAGGTCTTAGTAAAGGATAAGTTGACTGGTATCCTTGGTCAAGAGGTCGTTCTACCAT	scaffold_8664	42100	30146	30215	1
	14		20022413|F|0-49:C>G-49:C>G	TGCAGCCATGGCACTTAGGATTACATGGAAATCCAACATTGGAATTTCACAGCACCCAGAAACAAACTG	Did not map
	15		20081686|F|0-43:G>C-43:G>C	TGCAGAAAAGTAAACATGGAGATATCACCCATAGTAACCAATCGGATTCTAGCTCCATTCACTAGTATA	scaffold_3848	49736	19810	19879	0.982
	16		100008752|F|0-9:T>A-9:T>A	TGCAGACACTTATTTACGCCCTCCGGCAAAACCAGAACCCTATCATAAAAATGGGGCTTGCACGGAAAG	scaffold_28548	8856	8601	8670	0.571
	17		100010288|F|0-22:A>G-22:A>G	TGCAGATATATTCCCAATCTATAGTGTCAAAGGCGATCATTGCCCCTATGGAGACACGTTGTGATTTAT	scaffold_17121	17784	3326	3395	1
	18		100025049|F|0-5:C>G-5:C>G	TGCAGCATTGTCATGGCATAGCATG	scaffold_39479	3864	2571	2595	0.96
	19		20038568|F|0-8:G>T-8:G>T	TGCAGAAAGTTTCTTTTTAATTCATTGCATG	scaffold_5581	45069	2096	2128	0.781
	20		100027217|F|0-67:T>C-67:T>C	TGCAGACACACAAGGAGAGAGGTTGAAATGATAGAGAGACAGTCACTATTCAGTGGTTTGGATACACTC	scaffold_23952	10204	279	348	0.739
	21		20029128|F|0-14:C>A-14:C>A	TGCAGAGGTATGCACATTGGGGCTCTCCATTGTGTTGTCAAACTATATGTTGCAGCATACTTTAACTGC	scaffold_4989	37090	34147	34216	0.812
	22		100038546|F|0-7:T>A-7:T>A	TGCAGTTTAGTAAATTTAGCCCAAGGACATGTACAGACCAGACTCTCCAGAGGTTCCAAGGCTGGAATA	scaffold_3848	49736	19875	19944	0.982
	23		20023183|F|0-20:T>C-20:T>C	TGCAGTCATTGCACTGGATCTAGGCTTATGCCTGGAGGGAGGCAAAGTGCGGCTGTCCAGGTGTTGTCA	scaffold_6767	30892	18851	18920	0.725
	24		19944735|F|0-25:C>T-25:C>T	TGCAGTACTCGAGGTGTTGTCAAACCAAACTTCACAGCATG	scaffold_16690	14376	13218	13259	0.927
	25		100012626|F|0-31:C>T-31:C>T	TGCAGCCGGTGAATTTCGGTCTTCAATTCTGCGATCATGTCTGTCCTCCTCGCCACCTCGGATTTCAGT	scaffold_51284	2397	2022	2090	1
	26		20060977|F|0-26:G>A-26:G>A	TGCAGAGTTGGACAGGCTCCGATCAGGACTGGGATAGATTCTCTGCGCATGTTCTCTAGCTCAGCATGA	scaffold_127345	1080	523	591	0.978
	27		20034721|F|0-15:A>G-15:A>G	TGCAGAGCTGCACCCAAGGATGGCATG	scaffold_2215	71998	64100	64127	0.984
	28		20374197|F|0-50:C>T-50:C>T	TGCAGTAACCATGTGCCGCTTAGGTTATGAGAGGTCCATCCTCTCCCTCACTGTGCGTTCTGCATCCTC	scaffold_2100	73987	52568	52637	0.906
	29		20000342|F|0-37:T>C-37:T>C	TGCAGCTTTCAGTAGCCGGCTTTTTGAAAATGGAGCGTTCACACTGAGTTTTTCATCACTTTGAGGTAA	scaffold_1450	80313	38230	38300	0.857
	30		20023456|F|0-54:T>A-54:T>A	TGCAGTTTAGCATAAATGGCATTAGTTGCAAACAGTATTAGAGTTGAGAGATGATGTGTAATAACAGTG	scaffold_26600	11497	10043	10111	0.841
	31		20071525|F|0-25:A>T-25:A>T	TGCAGCATGGCCACACGGTGCTCAAAGTGGGCCGACATGCATG	scaffold_33811	6067	573	615	1
	32		20079012|F|0-15:G>T-15:G>T	TGCAGACGCAATCCCGTTATAAGTCCAGACAATATGACAGCGGGAGCAGCATCCATTCTGTAATTATGA	Did not map
	33		20090872|F|0-34:T>G-34:T>G	TGCAGGGGAAGAATGAAGTCTGCCCTACTGTTGGTCCACCACTCCCAGCATG	scaffold_14404	21513	13618	13670	0.981
	34		100029527|F|0-39:G>T-39:G>T	TGCAGCCTAATCCTTCCCTCTGATAAGTTGCAGAAATAGGGATATTTATAAAAAGAAATGCTGAAATTG	scaffold_94	196585	152540	152609	0.986
	35		20049634|F|0-45:A>T-45:A>T	TGCAGCACCTCACACACAGACAGTGCAACATGCAACAATAAAGTAATCTCCCTGCATG	scaffold_127461	1128	467	524	0.983
	36		20094744|F|0-27:G>C-27:G>C	TGCAGGGGGCGCCAGAGACTGACGCGTGGTGTCTCCTGTACATTGAGAAGGTCTGTATTGGTATACCTT	scaffold_143587
	37		20376052|F|0-25:G>C-25:G>C	TGCAGGTAATGAATCCTATAGACGGGCAAGATCAGGGGTGGGCAACCTGTGGCTCTCCAGGTGTTGTCA	scaffold_37153	4811	4505	4574	0.981
	38		100010898|F|0-23:T>G-23:T>G	TGCAGATTGTACGTTTGCTCACTTGGATATAAATAGCAAGTGATTTAAAAAAAAAAAAATGATATACAC	Did not map
	39	Heterozygous in female	19989681|F|0-28:T>A-28:T>A	TGCAGAATAATGTTACAGATCAATTACATTATGCATGCATG	scaffold_7664	36444	8863	8904	0.983
	40		20038610|F|0-28:T>A-28:T>A	TGCAGAATAATGTTACAGATCAATTACATTATGCATG	scaffold_7664	36444	8867	8904	0.983
	41		20000867|F|0-24:T>A-24:T>A	TGCAGCAGAATATTTACAAAAAGTTAAAAAAAAGTTTTAAACAAATTGATTTGTCCAATAAACAGATCG	scaffold_33825	7158	6474	6542	0.993
	42		20093886|F|0-52:G>A-52:G>A	TGCAGTGGAACCCAAACACTCTGCAAGCAACCCCCCTGCGGGTGGATAGTCTGCGGCCATAGTAAGAGC	scaffold_87620	1561	788	856	1
	43		20375978|F|0-35:G>A-35:G>A	TGCAGGCAGAGCCGTTGTTTGAAGCCGCCGAAATCGGCAGCTTCCAGCAAAAAGTATTACAGGAAACGC	scaffold_12473	23177	12866	12935	0.971
	44		100013346|F|0-23:T>A-23:T>A	TGCAGCTACATTTCTCATCAGACTTCGGATAATTACCAAGGAATTTTATATCCCAGAGCTACCTCCTCA	scaffold_3660	54382	37437	37506	1
	45		20061359|F|0-8:T>C-8:T>C	TGCAGCCTTTACACTTACGGCTCCGGTGCCGACAATCAGGGAACTGGGATGCCCCTTTCCCCTGCATGA	scaffold_86196	1538	359	427	0.986
	46		19980249|F|0-50:A>G-50:A>G	TGCAGCTCTCCAGGTGTTGCAAAACTACAGCAGGCATTGTAAGGGAGTAGAAATGTCTATGTAGTTAAA	scaffold_601	112902	89624	89696	0.778
	47		20046070|F|0-6:G>T-6:G>T	TGCAGGGCTTAGCATAATATACAAGCCTAGCTCTCTTAGATCAGGGGGTATGCAACCTGCGGCTCTCCA	scaffold_901	115283	90142	90211	0.986
	48		100019324|F|0-58:G>A-58:G>A	TGCAGTGATGTCAGTAGCAGTCGGAGTTGCATGGGTGACATTTTTTATTTTCTCTGTGGTGCACATATA	Did not map
	49		100017902|F|0-67:T>A-67:T>A	TGCAGTAATAGAGACACTGAACCAGATTGAGTCTTTACGTCTTTACGCACAAGTGGGCAAAACCATGTT	scaffold_8169	31568	22638	22707	0.884
	50		100007106|F|0-29:T>C-29:T>C	TGCAGGGGTTGTGAAACCCTCTCTGTCAGTGCCGCTCCTCTGTCATGCTTCTGTTTTTGCACAGCCGTG	scaffold_4253	59330	41687	41756	1
	51		100008675|F|0-27:A>C-27:A>C	TGCAGACAAGCAAGAGAAATGTGTGTTAATGGTGTGACATTGTGCAGTGCTGCTCATTAATTGTTATCT	Did not map
	52		20046565|F|0-61:C>T-61:C>T	TGCAGATGTCAGGTCTGGTGGGATTGCCAGGAGATCTAAACACACAAAGTAATCATAATTACGATTATA	scaffold_1182	96205	5718	5787	1
	53		100014613|F|0-7:C>T-7:C>T	TGCAGGACAGCATACAGAGGTGCAGTGCAGGAAGACTACCCCTGCTCCCCCCTCCACAACTCTGGCAGA	scaffold_2264	69798	34643	34712	1
	54		100030177|F|0-40:G>C-40:G>C	TGCAGCTGCATAGCAAAGAGTGGGGGCAGCCATCTTCTGTGTGTCGCGATCACAGTATGGAGAGGAGTA	scaffold_7503	36627	16123	16192	0.973
	55		100034411|F|0-7:C>G-7:C>G	TGCAGAACTAGAAGTCCCAGCATGCTTTAACTGCACAGACATAGTTGATAGCTGGCCAAGCATG	scaffold_31566	10323	10174	10237	0.984
	56		100009561|F|0-21:A>T-21:A>T	TGCAGAGATTTTGTTTGCGAAATGTGTATTTGAGTTGATAGTAAGCAGCAACACATGATATTGATGATC	scaffold_8788	36527	4101	4170	1
	57		100026045|F|0-6:C>G-6:C>G	TGCAGCCACCAGAGGGACGTGAGGCCAAGACGCTGCCGGCTGGTTAGAGAGCAGAGCGAACGAGACAGA	scaffold_3600	63005	31123	31192	0.973
	58		100017622|F|0-61:C>T-61:C>T	TGCAGGTTGCCTACCCCTGGTCTAGATTGTCAGGGGGGTCACTAGGGAAAGGTTTACATCACGAGAATG	scaffold_37032	10052	1	41	0.775
	59		100006951|F|0-23:T>G-23:T>G	TGCAGCTAATTTACACATTGATTTGAGCAACCACCACCCTGTGTATAGACATATGAACTTACAAGAAGT	scaffold_2356	59973	43701	43771	0.857
	60		20376040|F|0-28:G>A-28:G>A	TGCAGGGTTAATATAAGGCATATAAGGCGATGTAAATCTCCCATGCCATGTTCTAACCCATACAGCACT	scaffold_7503	36627	33092	33161	0.973
	61		20047225|F|0-43:T>C-43:T>C	TGCAGGCTGGGACATGTAATGGGAGAATAAGAGCCGGACCCCCTCCTCTGCTGCCTGGAGAGACATGCT	scaffold_6438	30107	441	510	0.996
	62		100006751|F|0-33:A>G-33:A>G	TGCAGAGAAGTATTCTATTCTACACATTTCCTGATCACATAGGTAACAGAACACATGGACTGGATCCAG	scaffold_327	154130	7450	7519	0.993
	63		20029750|F|0-37:G>A-37:G>A	TGCAGGAGGCCGTCGAGCCTTTAGAATGCAGTGGCCCGGCACTCTGTACTGACGTGCCGGCAGCAGGCA	scaffold_3808	60753	2923	2992	0.899
	64		100032852|F|0-39:T>C-39:T>C	TGCAGTCCCCTCTGATGGCGGCCCCCAGGCACTGTTATATGCATATGGCAATTGATGACTGACTGGGGC	scaffold_18618	13536	12511	12580	1
	65		20001137|F|0-52:T>A-52:T>A	TGCAGCTGGAAGTCATTAATACATTTCCCAACCCCTTCACATAGCATAGATCTCGAGAGGCGAGAAAGA	scaffold_14146	22634	14152	14221	0.993
	66		100036726|F|0-24:T>G-24:T>G	TGCAGATTATGGCGCAATTTCCACTGCCTGGATCTAGCCCAGTGTAACAGTAACACTGATCCATATCCG	scaffold_13853	17399	8511	8581	0.7
	67		20069323|F|0-31:C>T-31:C>T	TGCAGCACTGAAGCATATCCTATAGCACAATCGGCTCCAATGAATTTCACAACAGTATTATAAAAACAT	scaffold_26413	10293	392	460	0.993
	68		20373633|F|0-40:A>C-40:A>C	TGCAGCGCCAACAGGTAAGATTGTCATATCCCTTTCCTAAACTTCCACTAACCCAGGGGTAGGCAAGTC	scaffold_135999	1049	787	855	0.971
	69		20375637|F|0-52:T>C-52:T>C	TGCAGATAAATGACACAGAGACGCAGCGCTCCAGGCGTCAGAAGCCGACATTTGCTACAGGCAGAGCGA	scaffold_46355	2759	2442	2510	1
	70		100029749|F|0-53:T>A-53:T>A	TGCAGCGCGGGACCCCTATAGGGTATATATCTGGTGTGTTATAGGGTCTAGGCTTTTGCATG	scaffold_44571	2923	2288	2349	1
	71		100037545|F|0-38:A>G-38:A>G	TGCAGGAGTTAAGCTGGCCATACACTATGCAATAAATAATACAGACTGTAGGCAATATTGACTTAAGCT	scaffold_81894	1642	1393	1461	0.739
	72		20376677|F|0-6:A>G-6:A>G	TGCAGGACTAGGGGAAGGTACAATGAATGTCAGTGTTTGCATG	scaffold_58560	2091	648	690	0.953
	73		100027825|F|0-17:C>T-17:C>T	TGCAGAGCTGACTATCCCCCTCATGTAACTGTCACAATCAGATCATTAGAATTGCCGTGCATTTAGCTT	scaffold_121610	1215	906	974	0.978
	74		20028952|F|0-67:G>A-67:G>A	TGCAGACATCAACAAGAGAGGCCATCATTCTTCTGAAAGCCATGATTGAGGAGGTGCGGAACAGTGCGG	Did not map
	75		100013005|F|0-44:C>G-44:C>G	TGCAGCGAGTGTGCACATAGATTTATAACCACGACACTATTATGCCCAATCTATGCCCAGCTCTGGAAT	Did not map
	76		20057382|F|0-10:A>G-10:A>G	TGCAGGTTGCAAACCCCTGCACTGTAGGATTGCTTTCCCCCTATATGCCACCCCCTCTGTGTAGAACTA	scaffold_8906	20909	8746	8815	1
	77		100018637|F|0-25:C>T-25:C>T	TGCAGTCATTAATGGCATTTGCTCTCGTCATTGTATGACTCTCTTACATAGAAACATAGAAAGTGACAG	scaffold_759	115289	80848	80920	0.736
	78		100007188|F|0-22:C>T-22:C>T	TGCAGTCCAGAGAAGAATGTCTCTCCATCCCCAGGTAACAGCCATCTTCCAAGACCCAGCTCTGTAACC	scaffold_13330	22117	14098	14167	1
	79		20097302|F|0-47:T>A-47:T>A	TGCAGCTGCTGCCGCTGAACGGGGGCGAGAAGGAGAAACGCGTAAGATTCGTTCGTTGTCTTTAGCAGT	scaffold_6438	30107	17771	17840	0.996
	80		20001822|F|0-12:T>A-12:T>A	TGCAGTGCACAGTGCACAGTTCTATAGCGACCACAAGGGCTGGGCCACACTACCTAAAAGTCTATACGT	Did not map
	81		100008782|F|0-22:T>C-22:T>C	TGCAGACAGCGATGTTCCCCGGTGTCTGGCACATGCGCAGTATACTGATGATAGGACTTAGAAATTTTC	scaffold_3184	44351	26931	27000	0.884
	82		100037598|F|0-11:G>T-11:G>T	TGCAGGCAAAAGGTGACGCTACACGTACAGAGGTACTTAATATAAACTACTAATCCCTCCCACCTGTGA	scaffold_24402	6526	5556	5624	1
	83		20068221|F|0-16:C>T-16:C>T	TGCAGTGATACATGTGCTACCAGCTGAGGGACTGCGGGGCATG	scaffold_3600	63005	31262	31305	0.973
	84		20035947|F|0-23:T>A-23:T>A	TGCAGCTTCTCAGCAGCCTCTTCTGGGGCCTGGAGCAGCAGCACTGGGGTAGGTTTATCCTTCTGCTTC	scaffold_925	104626	44858	44927	0.993
	85		100032389|F|0-54:T>C-54:T>C	TGCAGTAAGGCAATACCTATTCGAAGTTTAGCTATCTAAGATAAGACTTTCCTATGCTTAGAGGGAGAT	scaffold_58396	2139	1772	1840	0.971
	86		20086653|F|0-53:A>G-53:A>G	TGCAGGAACTATGTGCGGTCAGGGGGTATGGCTGCCGGGACCCTGTTGAAATAATGTCGTTCAAACCCT	scaffold_19371	14591	13311	13380	0.986
	87		20013617|F|0-65:A>G-65:A>G	TGCAGCAGTTATATTAACTTAAGGGCTGTGGCAAAAAATAGCTTTTAAGCCTTAATTAATACTGCACCA	scaffold_327	154130	52919	52988	0.993
	88		20029626|F|0-56:A>G-56:A>G	TGCAGCTCTTAGATTTATTCCAGCGCCGCATGTCTACACACAACACAACCAGCACTATACAGCAACCAC	scaffold_16325	11426	573	642	0.986
	89		20091445|F|0-44:G>A-44:G>A	TGCAGGATGTGATCCGAGGCTACCCGCATGGGAAACACTAGGATGTGGACTCTTGGACCTGCTCTGTGG	Did not map
	90		100031627|F|0-55:C>T-55:C>T	TGCAGGGGCGCTGCTATAACCCTGCATGATGAATTGCAGGGGAGGTAAATTTCATCTTGTATTCGTCAT	Did not map
	91		100007117|F|0-28:G>A-28:G>A	TGCAGGGTGGTAGAACGCAGGGGCATACGTATACACTGGAAGGTGGGAGAACGGGGGGCATGTGTATAT	scaffold_1815	74632	15932	16002	0.886
	92		20084519|F|0-40:A>C-40:A>C	TGCAGCTTCTCTTGGTTTGCTGGGTAATGACAGCACATGGAATGACTGCTCACATCAGCTTAGCACTGC	scaffold_118014	1215	174	242	0.971
PA	93	Present in male	19944955	TGCAGTTCAGTAAATTTAGACCCAGGTGTCATCCCAGCATG	scaffold_1002	95509	13418	13459	0.829
	94		20033217	TGCAGTATGCACGTCTCAGTATGGATCCCGTACACGGAGCAATGCATG	scaffold_94169	1453	566	613	0.979
	95		20059918	TGCAGTGTACATCTGTGTGCCATGGCGCAGAACATGGTATGGCATG	scaffold_116725	1262	1043	1088	0.935
	96		20000810	TGCAGCAAACCTTCATATGTGTAGTTTAGTTATTGTAGGTTAAGTTCAAGGTGAAGTCAGTTTGCTCTA	scaffold_7251	39767	15811	15880	1
	97		19942955	TGCAGCAATAGTCCCATGTCTTTCCACCTATTTGCAATTGTTTTTGGGATTAGAAATGACGGTATTCAT	scaffold_51898	2350	2143	2211	0.775
	98		19944099	TGCAGCAGGTTCACCTGCATG	scaffold_72829	1794	1536	1556	0.905
	99		100001965	TGCAGGCTCCGCAACGCTCGCAATCCCTGTGGTCTCACTGGCGTACTGGTAATTATGAAGACACTTTAC	scaffold_42506	3196	2700	2768	1
	100		20013281	TGCAGACTGGCGCTTAGGTACCTCTACTTGTACCCTCTTCCTCGCTTGCCAACCCAACCGGTCCCAAGA	scaffold_2100	73987	72403	72472	0.906
	101		20372175	TGCAGTTTGCCAACACCTGCAATAGAAGATTGCTTTACCCCAATATAAGCCCCCCTCTATGTATAACTA	scaffold_41192	3414	2964	3032	0.986
	102		100002402	TGCAGGTGAATAAAGACTGTCCCACCTTATGACACATACTGTATACTAGAGACCACCATATAATACTGA	scaffold_38013	4569	4436	4504	1
	103		100017436	TGCAGGTGGGAGTGTATAATGTGCTGAGGATGTGTGTTCAAACTTCACTGTGATCACAGCAGATCAGTA	Did not map
	104		20041122	TGCAGAGATTCATCAAAAATGAAAATTAATTTACTGGTCATTTATGTTGCTCAACAACTGCATG	scaffold_59390	2089	681	744	0.953
	105		20375418	TGCAGGGGTAGGGAACCTGCGGCTCTCCAGATGTTGTCAAACTACACATCCCAGCATG	scaffold_2040	62678	15598	15656	0.983
	106		20376052	TGCAGGTAATGAATCCTATAGACGGGCAAGATCAGGGGTGGGCAACCTGTGGCTCTCCAGGTGTTGTCA	scaffold_37153	4811	4505	4574	0.981
	107		20372796	TGCAGGTGCTGTAAAACGACAAGTTCCAGTATACACGCAGCTAACAAAGCATG	scaffold_27923	3780	1878	1930	0.755
	108		20043695	TGCAGTTGTAGAGCTGGGATAAACCATGCTACAATATGAGGGGTGAAGATGGATTTTAATTCTATTGCA	scaffold_41053	3442	1320	1388	1
	109		20372600	TGCAGCTCTCCAGGTGTTGTCAACTACAAGTCCCAGCATGATATGCCAGGTAACAATTATGTCTGTGCA	scaffold_110	225446	139519	139588	0.928
	110		20372679	TGCAGTCGTCTCACATGAAAGGACCTGCCATTAGGAAGAAAAAAAATCAATGCAGCTAAAATGAACAGC	scaffold_17998	16966	1356	1426	0.979
	111		20373511	TGCAGCGGCTCTCAAACTACAAGTCCCAGCATGCTTTGTAAGGGATAGGCTGTGTCAGTGCAGAGAAAG	scaffold_108682	1267	326	394	0.884
	112		20377058	TGCAGCTTCAGGTGTTGTCAAACTACAAGTCCCAGCATG	scaffold_14191	17108	6990	7031	0.951
	113		100043968	TGCAGCGCTATGGGCCTTTTTGACAATGGAGGCCTGGGGCTGTAGTCCCATTATCCCAATTGTTAATCT	scaffold_12580	23368	8271	8340	0.986
	114		20372805	TGCAGTAGGTAGTAGTCAATTAAATTGAATGTCAGTGAATGTCAGTGTTTGCATG	scaffold_12786	17835	14025	14080	0.745
	115		19943406	TGCAGGTTCCCTCTATGTCTTCTGCATACCCACTGCTACATCAATAAGCACTACCCATGTGCAACATGC	Did not map
	116		20018177	TGCAGCACACAAAGTACTCAAGAAACTACACATCCCAGCATG	scaffold_13634	19918	19748	19790	0.988
	117		100000369	TGCAGAAAGGCAAATCAAGAGGCCGGAAGTATTCAGATTACCCTGTAGACAAAGGGCTGGATTCAGCTT	scaffold_141	187169	157581	157650	0.826
	118		20079012	TGCAGACGCAATCCCGTTATAAGTCCAGACAATATGACAGCGGGAGCAGCATCCATTCTGTAATTATGA	Did not map
	119		20096670	TGCAGACTGAGAACTGGGAACATTCTTCTGTATTTACATTTTGCTCTATTTAAATATCGCCCGTATTCT	Did not map
	120		20041829	TGCAGCTGTAGTGGATCCCTCTGAATTTTTTGCTGGTGTCATAAGTCCAAATTAGTGACCAGGTCTCTG	Did not map
	121		20059872	TGCAGTCGGATGTGTAAATGCGCGCACCCCTCTGTCTGCTTGGTAAGCCGCGCATG	scaffold_84397	1605	1504	1559	1
	122		20376121	TGCAGGTTGCTACCCCTGTACTAAGGCATTGCTTTACCCCAATATACCACCCCCCTCTATGTAGAACTA	scaffold_26275	9494	8314	8382	0.957
	123		20045175	TGCAGACATGAGCGAGAGGTGATAATAACAGTATTCTCCCTGCATG	scaffold_3066	62039	20328	20375	0.723
	124		20088365	TGCAGCAGAGGGTTCTGGGATAGCTTGTAGACAATCAACAGGAAACTAAAATATCAGTGTGTAATACCA	scaffold_17065	18730	3057	3126	0.841
	125		20095732	TGCAGCTGTACGTGTTCACACATTTGGGGTTGATCCAGAGTTCTGAGCGTAGAGCTGAGTACATCTATA	scaffold_9397	27360	8177	8246	1
	126		20024673	TGCAGAGCCTATGGACCAGATCCAGAGTGTGACTATAAGAGGAAATCAGGTGGAAAGTTACACCTGGGT	scaffold_16533	15193	1765	1834	0.841
	127		20374318	TGCAGTCTATTACTATAGCTGCTGTGTTGTCCCGGGTGCATCATCTCCACCAATATATTGATGGATGAA	Did not map
	128		100004164	TGCAGCGCTTGTGTTGTGACTCCAGATCTTGCAAAACTAAGTCCGGCATG	scaffold_18865	19416	3465	3516	0.882
	129		20038567	TGCAGAAATTTTCTTTTTATTTCATTGCATG	scaffold_5644	28328	1887	1918	0.823
	130		19989834	TGCAGATACATTGGGGGAATTTCTGATACATAAACCTCATGTGCATG	scaffold_76433	1733	732	779	0.729
	131		20009141	TGCAGAGGAAGCGCAGATCACTTCCTCCCCGGCATG	scaffold_19712	12507	12280	12316	0.722
	132		20102361	TGCAGTGACTAGATCCAGCGTAATGTTACGAGTGGGTAAAACCATGATGAATTGCAGGGGGGGTAAAAT	scaffold_3495	47839	14542	14613	0.845
	133		20371081	TGCAGGTTGCTTATCCCTGCACTAGAGCGTTGCTTTACCCCCAATAGACCACCCCCCTCTATGCAGAAC	scaffold_30977	8701	8444	8512	0.913
	134		19953297	TGCAGTTGCAATTCTTCTTATGTTATCTACCTGCGGGGTAACTGGCGTCTTATTGCACTGCGCATGAGA	scaffold_88747	1515	1	69	0.261
	135		20369130	TGCAGATCTCTGGGTGTTGTCAAACTACAAGTCCCAGCATTCTTGGCCAGGTGTCAACTATGTCTATGC	scaffold_10012	31801	30734	30803	0.913
	136		20018121	TGCAGATGCCTGGGACAGGCGATAGTTCTGAGCATG	scaffold_102939	1387	816	851	0.722
	137		20376243	TGCAGTGCTGGAATGAAACATTGCTGAACTAACAAACAGCTTTCAGGATCCTTAGTGCTGACTTAGGGC	scaffold_120939	1170	1	69	0.348
	138		100000697	TGCAGAGATGGACTTTCCCATCCGTTCTTTTCTGGGTTTTGGGTTTTTTTTTTATTCCGCATG	scaffold_131109	1144	200	262	1
	139		100003007	TGCAGTTGCCGCACTCTTAACCATTCCTCCAGTCTTCCTAGATCATCATAATATGTTTCCAGCCCGTCT	scaffold_15686	17661	9583	9655	0.847
	140		100001240	TGCAGCCATTATCAGGCCATTCATATAGAAATCGGGTGACCGACCCTATAATGGCTGTAGTGAATGGTC	scaffold_20351	12371	10550	10619	1
	141		20028088	TGCAGAGACGGATCTTGTGGGGCGTTCAGACACGGCTGATGAGCCACTGATATTAGCATG	Did not map
	142		20096898	TGCAGTTAAGTAAATTTAGCCCAAGGACAGGTACAGACCAGACTCTCCAGAGGTTCCAAGGCTGGAATA	scaffold_3848	49736	19875	19944	0.982
	143		100030145	TGCAGCTCTGTTGCGTTTTAGCTGGGATCCGGACATTGGACCAAATTAAGACATTAGACACTATTAACT	scaffold_17780	15923	5096	5165	0.71
	144	Present in female	100004439	TGCAGCCATTGACAATAGTTATCGCTTGCATTGATACGCCACCTAGCTGTTACTGTTGGAACTGCAACT	scaffold_2992	56232	30927	30996	0.957
	145		100001291	TGCAGCCGCTGCCCGCCATTGACATGGCGCTGTCCCCCCCTGCGCACTGATGGCGGCCCTGCATG	scaffold_33078	5508	3829	3893	0.938
	146		100030064	TGCAGCTCGTGAGAACTACATGTCCATTACTGTAATGGAGCAACCACAGGAACAGGGCCACGAGAGGCC	scaffold_18395	16666	16545	16612	0.913
	147		19984514	TGCAGCACGTGTCATGTATCTCCCCGATGATCGCGCAGGAGACTTCCTGTACATGGCGTGTGCATGAGA	Did not map
	148		20000616	TGCAGAGATACATCCGTATATATACCAGGGGTGGGCAACCTGCGGCTCTCCAGGTGTTGTCAAACTACA	scaffold_128261	1093	124	192	0.986
	149		100003236	TGCAGCGTCCTGCGGGGGAGTGGAAGCCAGGTATCCACTATGTCTGTGCAGATAAAGCATG	scaffold_1109	105591	35909	35970	0.77
	150		20040524	TGCAGTGCCGGAAGCTGAGCCCCAGCGCATG	scaffold_121897	1218	562	592	0.71
	151		20046069	TGCAGGTCTTAGCATAATATACAAGCCTGGCTCTCTTAGATCAGGGGGTATGCAACCTGCGGCTCTCCA	scaffold_901	115283	90142	90211	0.986
	152		100006059	TGCAGCCCCTCTATGATCAGAGTAAAGCTGGCCATACATTATAAGATAAATTGCTCCAATCTAAAGAAT	scaffold_22816	10725	129	201	0.903
	153		100006060	TGCAGGGAAACTGCACAACATCATTCTACACAAAAAGTTGCCAGACATGGCTAATAAAGCATG	scaffold_86250	1546	194	256	0.984
	154		100006063	TGCAGATTGTACATTAGCAACGTGCACGCATG	scaffold_90588	1508	308	339	0.906
	155		100037664	TGCAGGCTAGAAGCCCTGTCTGTTTGGCAGCTCCTATGTGCGCTGGAGACGTGACTCATAAGGATTTGT	scaffold_58392	2084	1404	1472	0.942
	156		100004422	TGCAGCATACGGGCCGGCGGCTTCACATATTTATAAACATGTGAGAGCGGAGAAGTAGTCTAGGCAGGA	scaffold_1312	78391	44574	44643	0.899
	157		100017249	TGCAGGTCCCTCCATTAACTATAACTCTTCTGAGAGTGAATATTCCCGCTATATCGCTTCCATAGGACA	scaffold_19914	15186	946	1015	0.826
	158		20040782	TGCAGAATTCAGCATAGCTGCCTTATTACAAGCATGGAGCCAGCCTCCGTACTAACAGGTCACGTATCC	scaffold_25988	6583	1315	1385	0.958
	159		20370735	TGCAGTTGTCTCCTCCCCCTGCCCAATCAGACAGATGGAGCATG	scaffold_5206	40555	27386	27430	0.682
	160		100002886	TGCAGTGTCACGTGTGTTCTGTGAAATGTCCCCTGAATGCAGCCGTGACCCGGTTACAAAGGGTTTTCC	scaffold_125773	1130	437	505	0.986
	161		100041143	TGCAGGTTGCCGCGGGACAAGGTACAGAGGTTGTTGGATGTGTTGTCGGATTTGCGCACCCGCAAGAGG	scaffold_31429	9355	261	329	0.957
	162		20089217	TGCAGTATACTATTCATTATGCAGCGTAGCCGACATGACAGTACTATACTCATTCATATAGTAGCGCCG	scaffold_80956	1626	1453	1521	0.986
	163		100002368	TGCAGGTATTGTATATCTTTCATCTTACCGTACATGGCATAGCATTGTATGTATAATCTATAAGTGTTC	scaffold_0	464957	458557	458626	1
	164		100013780	TGCAGCTGAATGCTGCGATGTGCTCTGAGGTCCCCGGCTGGAGGGAAATGTCTTTCACACTCTTTATTA	scaffold_47700	2662	57	125	0.986
	165		20371787	TGCAGTGTAACAGTAACGCTGGTCAGTATCTGTGTGCAACAATAAAGTATTCTCACTGCATG	scaffold_68318	1875	481	542	0.96
	166		20010637	TGCAGGCAGCGTCTCGCAGCTTTCTCGCTTCTATCACCAATGCTTTCCGCATG	scaffold_17670	18651	403	456	0.92
	167		20376039	TGCAGGGTTAATATAAGGCATATAAGGCAATGTAAATCTCCCATGCCATGGTGTAACCCATACAGCACT	scaffold_7503	36627	16123	16192	0.973
	168		20370583	TGCAGGTGTCAAACTACACATCCTTGCTGTCACGTATGTCTATGCAGATAAAGCATG	scaffold_37065	5929	177	230	0.789
	169		20370650	TGCAGTCCACTTCTGAGCCTGGCAGTGCATG	scaffold_28348	9880	8329	8359	0.742
	170		20080087	TGCAGTCTTGGAAGTCGGAGCTGGGCAGGGGGTTCTCCTGGTACTGCTCTAGGCACAGGAACTCAGCGA	scaffold_2057	86594	17109	17178	0.993
	171		20372315	TGCAGTTAGCACAACTGTCAAGAAATTGCAGCAATTTCTGAGCATG	scaffold_78101	1711	1153	1199	0.936
	172		20032723	TGCAGCACTTTATGAAGCGATGAACAAACAGCATG	scaffold_547	113368	58030	58065	1
	173		20370364	TGCAGCTCTCCTGGGGTGATCAAGCTACGAGTCCCAGCATG	scaffold_2934	72909	21260	21301	1
	174		20045419	TGCAGGCAAACAGACTGTTACTTCAATCTATATAAATCTGGAGCATCTGCATG	scaffold_58782	2072	1401	1453	0.981
	175		100038986	TGCAGACAATACCATTCCACATCCTGCACTTACTCATGTACTCCAGAGGGAAAGCATG	scaffold_17354	16692	9651	9709	0.966
	176		100005512	TGCAGGGGTAGTCGCTCCCTGTTAATTATTAACTGTTCGCTGCCCTACTCATGAGTGGTAAAAACCATG	scaffold_2047	67456	3007	3076	0.71
	177		19979466	TGCAGCGTCTGAGATGGAGTGGGTAAAACCATGTTGAATTGCAGGGGGGATGTAAAATGAATGTCAGTG	scaffold_58064	2068	1639	1708	0.857
	178		100005765	TGCAGACTTCTTGGTGCACAGTGTTCATTGAGAAAGAGTTTGGACGGGCAGACACAGGGGCATG	scaffold_575	114629	38092	38163	0.648
	179		100006058	TGCAGCAGACAAGATTCAAAAATGTGATTGTCTCTGGAGGAGGTAAGATGTCACTATTCAACGTGAAAT	scaffold_4942	47888	40865	40959	0.734
	180		100031460	TGCAGGGGAAGTAAATGCCATCTGAGTTGATAGATGATGTTTCCAGAGCATGTAACACTGCTCAGTATC	scaffold_135597	1056	373	441	0.986
	181		20015898	TGCAGACACAATCTCCAAAACAAAAAGGTGAGGTTCAAATTTAGATGGGGGGGTTAAGCTTCAATCATG	scaffold_71072	1773	8	76	0.971
	182		20028495	TGCAGGGAAATGAATTACTGCATG	scaffold_12827	32138	140	164	1
	183		20370147	TGCAGAGTCACGGGCGGCAAAGTGACACAGACATGTGTGCAGGAAAAGCATG	scaffold_17670	18651	4677	4737	0.92
	184		100001281	TGCAGCCCTTAGTCAGCGCAGAACAGATTCCTTATATCTCATTCATTCGAAATTACAAAGCAGCCTGAT	scaffold_14916	19377	2119	2188	0.986
	185		20082428	TGCAGGGAGGGGTTAGAGCAGGCTTGTCCAACCTGCGGCCCTCCAGGTGTTGCAAAACTACAATTCCCA	scaffold_6931	35564	34442	34511	0.928
	186		100004417	TGCAGCAGGTGATGCTGCATCATTAATACAATCTAATTACCTTGTCCTGTGATCATAATTGTGATAATT	scaffold_455	125907	46117	46186	1
	187		100020338	TGCAGTTCAGTGTTTGGTTTTGCCCATGTCGCCCTTACTCTGGATCAACCCCCATGTGAAGATACTCAT	scaffold_12154	20534	5591	5660	0.768
	188		19949034	TGCAGGCAGGGCCCCTCTTCCCCAACCATTCTGTCTGTATTCCCCATTGCATG	scaffold_114346	1234	656	708	0.943
	189		100001027	TGCAGCACCGATCGTCGGGTCGAGGTACGGCCGAGGCTGAAGGGGAGCCGGGCAGGAGCGGAGTTAAGA	scaffold_107874	1302	1032	1106	0.68
	190		20022289	TGCAGCAATTATAAATACAACATACTGGTGTTTATGCCATATTAGTTGTCATCGCATTGACCAGAACAG	Did not map
	191		20014398	TGCAGTACAAAAGTCACATTTTGGTGTATTGTGCATATTGTACTGTTAAACACAAAGTTGCATG	scaffold_19472	16060	2282	2346	0.906
	192		100043330	TGCAGGAATTCCGTATCCGATCCTTAAATACTAAAAGCCGGATCTCTCAGACTGCTGGAAACATTCCCC	Did not map
	193		100033101	TGCAGTGACCTCTATATAACACACAGAACATTCTAGTGATGGCTATAATAAACAGATACCTCTGCTGTG	scaffold_42116	3218	2938	3006	0.96
	194		100039908	TGCAGCGCTATCTGTATATTATACTCATCACTAGAATGTTCTGTGCATTTTATAGATGACATCACAGAG	scaffold_42116	3218	3059	3127	0.96
	195		100000314	TGCAGTATTGGGGATAAGGGTAAGACCATACTTTGTAGTATTTAAGACAGTAAATCGAACATAGTGGAC	Did not map
	196		20098334	TGCAGGTGGGAGTGCGAGGGTGTGTGATCACAGCAGATCAGTACTGGTGTATGCTGTGCAGGAGCAGTC	Did not map
	197		100002469	TGCAGGTTGCCTTTCCCCCTGTACTAGAGGATTGCTTTATACCAATATACCACCCCCTCTATGTAGAAC	scaffold_68933	1842	160	228	0.964
	198		100001875	TGCAGGATTTCACCTGCTCCTGACCTGCCTGGGTAACATTACCCGGGCAGGGTCCCCGGGACGCTCCCC	scaffold_838	97985	57000	57076	0.829
	199		100042508	TGCAGGTGCATGAAATGCAGGGCTAACTCTAAATCTGGCCATACACTATAAGATAAATTGTTCCAATCG	scaffold_58605	2092	1327	1395	0.971
	200		100020618	TGCAGTTTAAAAAGCCGGGTAATTGCCAGGTCGGCAGTGTGAACGCGGTATGAGCTATTTCTTGCACAA	scaffold_874	99075	21411	21480	1
	201		20077086	TGCAGTCCAGAGAAGAATGTCTCTCCATCCCCAGGTAACAGCCATCTTCCAAGACCCAGCTCTGTAACC	scaffold_13330	22117	14098	14167	1
	202		100001257	TGCAGCCCCCTAAATTTAGGGAGAACACGACCATTGCTGGTGCAAATGTCCTCAACTGTGTTAATTGCC	scaffold_44571	2923	2797	2865	1
	203		20014463	TGCAGTATGCCAGATCTGCCCTTTTCCCTTTTTCTATGTACAGATTCAGAGTTGCACTTTGTTTTTAAA	scaffold_132735	1132	352	420	1
	204		20073801	TGCAGTGAGTGCGTCTAGCAGGCCCCTCTCATCTTTGTTTCGGTACATTGTTCTCGTATTGTTTCATGG	scaffold_547	113368	57959	58028	1
	205		20374181	TGCAGGTTGTCGAATTCTGCACTAGAGGATTGCCTTACCCCAATGTACCACCCCCCCTATTGCATGAAC	scaffold_20125	15749	2751	2820	0.848
	206		20375772	TGCAGCCCCGGGAGCGCAAGGACCCTGCCCCTGTAACTGCTTCCTCAAGCGGTCCACTGTCTCTAACCT	scaffold_84564	1603	1336	1404	0.986
	207		100003780	TGCAGCTTATGGTGTTCTTCAAGAGAGCAAGTTTTGTGCCACAATAACCAACAGCCTGGAACAAAAACA	scaffold_41111	3364	1604	1680	0.87
	208		20094021	TGCAGCGGAGGCAGGATTAAACTGTGAAAGGGGATTTAGAGATGAGAGGTGAAGTTTCCTAGCTCAACT	scaffold_113882	1266	527	595	1
	209		100043735	TGCAGGAATTCCGTATCCGCTCCTTAAATACTAAAAGCCGGATCTGTGACTGATGGAAACATTCCCCAT	Did not map
	210		100021726	TGCAGGATTATGTGATCTTTGTAAGGTCATTGCTTTCATGTTAGGATAGGGAGAAATTTTTTCCAATTG	scaffold_88835	1507	526	594	1
