## Supplementary material for "Sex-linked markers in an Australian frog *Platyplectrum ornatum* with a small genome and homomorphic sex chromosomes": Table S5

### Sheet: Table S5
	Table S5: BLAST results of sex-linked scaffolds in cluster-1
		Rana temporaria
Number	Platyplectrum ornatum Scaffold	Gene	Chromosome	e-value	Accession number
1	scaffold_46054 & scaffold_783	HS3ST6	Chr-06	1e-10	XM_040356464.1
2	scaffold_2100	PHLDA2	Chr-10	3e-78	XM_040326628.1
3	scaffold_2215	KCNC1	Chr-10	0	XM_040327531.1
4	scaffold_7251	TBC1D17	Chr-10	6e-28	XM_040327530.1
5	scaffold_12206	Sacsin-like	Chr-10	6e-109	XM_040327065.1
6	scaffold_16454	PRMT1	Chr-10	4e-21	XM_040327518.1
7	scaffold_1002	MIPOL1	Chr-13	1e-33	XM_040333090.1
