## Supplementary material for "Sex-linked markers in an Australian frog *Platyplectrum ornatum* with a small genome and homomorphic sex chromosomes": Table S6

### Sheet: Table S6
	Table S6: BLAST results of sex-linked scaffolds in cluster-2 against Rana temporaria genome
			Rana temporaria
Number	Platyplectrum ornatum Scaffold	Specificity	Gene	Chromosome	e-value	Accession number
1	scaffold_575	ZW	RSRC2	Chr-1	2e-57	XM_040347333.1
2	scaffold_1109	ZW	PCDH7	Chr-1	2e-78	XM_040335152.1
3	scaffold_1182	ZW	UNC5C	Chr-1	5e-58	XM_040328072.1
4	scaffold_2264	ZW	AP3D1	Chr-1	2e-40	XM_040323337.1
5	scaffold_2356	ZW	HNF1A	Chr-1	0	XM_040349917.1
6	scaffold_4942	ZW	ADGRL3	Chr-1	2e-84	XM_040322562.1
7	scaffold_12154	ZW	CHMP3	Chr-1	0	XM_040335235.1
8	scaffold_901	ZW	SKI	Chr-10	0	XM_040325901.1
9	scaffold_2100	XY	PHLDA2	Chr-10	1e-78	XM_040326628.1
10	scaffold_2215	XY	KCNC1	Chr-10	0	XM_040327531.1
11	scaffold_6438	ZW	CLSTN1	Chr-10	8e-62	XM_040326403.1
12	scaffold_7251	XY	TBC1D17	Chr-10	2e-28	XM_040327530.1
13	scaffold_9397	XY	ZSWIM9	Chr-10	3e-65	XM_040325571.1
14	scaffold_12206	XY	Sacsin-like	Chr-10	2e-109	XM_040327065.1
15	scaffold_12475	XY	PRKCZ	Chr-10	9e-31	XM_040325898.1
16, 17	scaffold_12827 & scaffold_19472	ZW	ACAP3	Chr-10	3e-36	XM_040325851.1
18	scaffold_16454	XY	PRMT1	Chr-10	1e-21	XM_040327519.1
19	scaffold_33811	XY	DUSP8	Chr-10	3e-50	XM_040327579.1
20	scaffold_39479	XY	RERE	Chr-10	2e-55	XM_040325949.1
21	scaffold_2934	ZW	DBNDD1	Chr-11	3e-40	XM_040329648.1
22	scaffold_3600	ZW	putative neural-cadherin 2 (LOC120917905)	Chr-11	2e-76	XM_040329501.1
23	scaffold_14191	XY	ARNTL	Chr-11	2e-31	XM_040327932.1
24	scaffold_47700	ZW	SLC7A10	Chr-11	2e-57	XM_040329443.1
25	scaffold_141	XY	ASB16	Chr-12	9e-14	XM_040330820.1
26	scaffold_1002	XY	MIPOL1	Chr-13	4e-34	XM_040333090.1
27	scaffold_838	ZW	ALCAM	Chr-2	3e-110	XM_040336630.1
28	scaffold_4989	XY	EPHA6	Chr-2	9e-77	XM_040338722.1
29	scaffold_0	ZW	DNAH3-like	Chr-3	5e-159	XM_040344228.1
30	scaffold_601	ZW	kielin cysteine rich BMP regulator	Chr-3	6e-73	XM_040343229.1
31	scaffold_1312, scaffold_2040 & scaffold_8906	XY & ZW	LZTS1	Chr-3	0.0004	XM_040346130.1
32	scaffold_6931	ZW	SHF	Chr-3	1e-60	XM_040342836.1
33	scaffold_8788	ZW	RAB21	Chr-3	0	XM_040343989.1
34	scaffold_28548	XY	ITFG2	Chr-3	1e-14	XM_040344428.1
35	scaffold_327	ZW	SKAP2	Chr-5	9e-43	XM_040352898.1
36	scaffold_455	ZW	ATP-dependent translocase ABCB1-like	Chr-5	4e-75	XM_040352817.1
37	scaffold_547	ZW	RAPGEF5	Chr-5	3e-56	XM_040352798.1
38	scaffold_2992	ZW	ITGB8	Chr-5	2e-64	XM_040352818.1
39	scaffold_94, scaffold_16533, scaffold_33078 & scaffold_125773	XY	HS3ST6	Chr-6	3e-09	XM_040356464.1
40	scaffold_925	ZW	CBP	Chr-6	9e-136	XM_040356566.1
41	scaffold_3495	XY	SRL	Chr-6	2e-44	XM_040356573.1
42	scaffold_8169	ZW	HDAC4	Chr-6	9e-12	XM_040357578.1
43	scaffold_16325	ZW	CPSF4	Chr-6	7e-49	XM_040357068.1
44	scaffold_14146	ZW	uncharacterized LOC120945145	Chr-7	4e-09	XR_005750540.1
45	scaffold_1450	XY	DPYSL4	Chr-8	0.001	XM_040361365.1
46	scaffold_18865	XY	GAPDH-like	Chr-8	1e-43	XM_040361191.1
47	scaffold_20351	XY	MS4A4A-like	Chr-8	0.0002	XM_040322210.1
48	scaffold_110	XY	AMOT	Chr-9	0	XM_040323864.1
49	scaffold_2047	ZW	discoidin domain-containing receptor 2-like	Chr-9	7e-11	XM_040324573.1
50	scaffold_19712	XY	DDR2-like	Chr-9	6e-15	XM_040324573.1
51	scaffold_3066	XY	DDX24	Unknown	1e-12	XM_040334855.1
