## Supplementary material for "Sex-linked markers in an Australian frog *Platyplectrum ornatum* with a small genome and homomorphic sex chromosomes": Table S7

### Sheet: Table S7
Table S7: Comparison fo sex linked genes with sex chromosome of Xenopus tropicalis (Chr 7)
Cluster	SD	Scaffold	Gene	RT_Chr	RT_From	RT_To	XT_Chr	XT_From	XT_To
Cluster - 2	XY	scaffold_18865	GAPDH-like/GAPDH	Chr-8	1,457,261	1502237	Chr-7	10,005,893	10,005,893
Cluster-1 and 2	XY	scaffold_1450	DPYSL4	Chr-8	19,588,822	19660546	Chr-7	21,151,264	21193400
Cluster-1 and 2	XY	scaffold_12206	Sacsin-like	Chr-10	5320311	5351986	Chr-7	106299514	106325623
Cluster-1 and 2	XY	scaffold_2100	PHLDB1/PHLDA2	Chr-10	34,619,598	34620005	Chr-7	111,126,521	111134210
Cluster-1 and 2	XY	scaffold_7251	TBC1D17	Chr-10	34,733,887	34858909	Chr-7	111,508,711	111539561
Cluster-1 and 2	XY	scaffold_16454	PRMT1	Chr-10	34,155,071	34176922	Chr-7	111,006,024	111,006,024
Cluster-1 and 2	XY	scaffold_2215	KCNC	Chr-10	35,341,457	35513052	Chr-7	111,352,461	111424240
Cluster - 2	XY	scaffold_33811	DUSP8-like/DUSP8	Chr-10	42,955,304	43018513	Chr-7	117,529,355	117543966
Cluster - 2	ZW	scaffold_7664	GRIK4	Chr-10	79,055,158	79544322	Chr-7	78,446,458	78785526
Cluster - 2	XY	scaffold_9397	ZSWIM9	Chr-10	80,583,148	80633628	Chr-7	103,496,998	103525861
Cluster - 2	ZW	scaffold_12827 and scaffold_19472	ACAP3	Chr-10	100,901,525	101173249	Chr-7	93,232,858	93367096
Cluster - 2	XY	scaffold_12475	PRKCZ	Chr-10	103,469,500	103860181	Chr-7	91,403,197	91514967
Cluster - 2	ZW	scaffold_901	SKI	Chr-10	104,095,202	104220382	Chr-7	91,191,432	91258054
Cluster - 2	XY	scaffold_39479	RERE	Chr-10	107,900,386	108351346	Chr-7	89,377,272	89587372
Cluster - 2	ZW	scaffold_6438	CLSTN1	Chr-10	139,658,316	139771215	Chr-7	55,894,261	56038846
Cluster - 2	ZW	scaffold_17354	PLEKHG5	Chr-10	147,510,883	147718819	Chr-7	99,254,590	99442232
RT_CHR-10: 153.78 MB
RT_CHR-8: 190.44 MB
XT_CHR-7: 133.57 MB
